# Evolutionary and Comparative analysis of bacterial Non-Homologous End Joining Repair

**DOI:** 10.1101/869602

**Authors:** Mohak Sharda, Anjana Badrinarayanan, Aswin Sai Narain Seshasayee

## Abstract

DNA double-strand breaks (DSBs) are a threat to genome stability. In all domains of life, DSBs are faithfully fixed via homologous recombination. Recombination requires the presence of an uncut copy of duplex DNA that is used as a template for repair. Alternatively, in the absence of a template, cells utilize error-prone Non-homologous end joining (NHEJ). Although ubiquitously found in eukaryotes, NHEJ is not universally present in bacteria. It is unclear as to why many prokaryotes lack this pathway. To understand what could have led to the current distribution of bacterial NHEJ, we carried out comparative genomics and phylogenetic analysis across ~6000 genomes. Our results show that this pathway is sporadically distributed across the phylogeny. Ancestral reconstruction further suggests that NHEJ was absent in the eubacterial ancestor, and can be acquired via specific routes. Integrating NHEJ occurrence data for archaea, we also find evidence for extensive horizontal exchange of NHEJ genes between the two kingdoms as well as across bacterial clades. The pattern of occurrence in bacteria is consistent with correlated evolution of NHEJ with key genome characteristics of genome size and growth rates; NHEJ presence is associated with large genome sizes and/or slow growth rates, with the former being the dominant correlate. Given the central role these traits play in determining the ability to carry out recombination, it is possible that the evolutionary history of bacterial NHEJ may have been shaped by requirement for efficient DSB repair.
