## Supplementary_table_2 for "Evolutionary and Comparative analysis of bacterial Non-Homologous End Joining Repair"

GCF_ID	KU_INFO	LIGD_INFO	Name	Ku_status	Ku_chrom	Ku_plasmid	LigD_status	Lig_chrom	Lig_plasmid
GCF_000147875.1_ASM14787v1	NA-Ku	WP_013330607.1,pe:13-141;WP_013330324.1,lig:238-529	Methanolacinia petrolearia DSM 11571	NA-Ku	-	-	-	WP_013330607.1,pe:13-141;WP_013330324.1,lig:238-529	-
GCF_001433455.1_ASM143345v1	NA-Ku	WP_056934612.1,lig:242-538	Thermococcus barophilus	NA-Ku	-	-	-	WP_056934612.1,lig:242-538	-
GCF_000009965.1_ASM996v1	NA-Ku	WP_048053886.1,lig:241-538	Thermococcus kodakarensis KOD1	NA-Ku	-	-	-	WP_048053886.1,lig:241-538	-
GCF_000828575.1_ASM82857v1	NA-Ku	WP_048176086.1,lig:226-537	Methanothermobacter sp. CaT2	NA-Ku	-	-	-	WP_048176086.1,lig:226-537	-
GCF_000013445.1_ASM1344v1	NA-Ku	WP_011449827.1,lig:241-526	Methanospirillum hungatei JF-1	NA-Ku	-	-	-	WP_011449827.1,lig:241-526	-
GCF_000008645.1_ASM864v1	NA-Ku	WP_010877188.1,lig:229-515	Methanothermobacter thermautotrophicus str. Delta H	NA-Ku	-	-	-	WP_010877188.1,lig:229-515	-
GCF_002214565.1_ASM221456v1	NA-Ku	WP_088867111.1,lig:242-538	Thermococcus radiotolerans	NA-Ku	-	-	-	WP_088867111.1,lig:242-538	-
GCF_000023985.1_ASM2398v1	NA-Ku	WP_015791301.1,lig:242-531	Methanocaldococcus fervens AG86	NA-Ku	-	-	-	WP_015791301.1,lig:242-531	-
GCF_000015825.1_ASM1582v1	NA-Ku	WP_011845011.1,pe:9-165;WP_011844700.1,lig:232-526	Methanoculleus marisnigri JR1	NA-Ku	-	-	-	WP_011845011.1,pe:9-165;WP_011844700.1,lig:232-526	-
GCF_000813245.1_ASM81324v1	NA-Ku	WP_020962676.1,lig:260-544;WP_052886944.1,pe:3-113;WP_052887178.1,lig:218-506	Thermofilum carboxyditrophus 1505	NA-Ku	-	-	-	WP_052887178.1,lig:218-506;WP_020962676.1,lig:260-544;WP_052886944.1,pe:3-113	-
GCF_002214505.1_ASM221450v1	NA-Ku	WP_088856943.1,lig:242-538	Thermococcus siculi	NA-Ku	-	-	-	WP_088856943.1,lig:242-538	-
GCF_000016605.1_ASM1660v1	NA-Ku	WP_011921295.1,lig:253-539	Metallosphaera sedula DSM 5348	NA-Ku	-	-	-	WP_011921295.1,lig:253-539	-
GCF_000204415.1_ASM20441v1	WP_013720546.1:40-207	WP_013720547.1,lig:6-308;WP_013718648.1,lig:245-510;WP_013719247.1,lig:237-490;WP_013718366.1,pe:8-165	Methanosaeta concilii GP6	-	WP_013720546.1:40-207	-	-	WP_013720547.1,lig:6-308;WP_013718648.1,lig:245-510;WP_013719247.1,lig:237-490;WP_013718366.1,pe:8-165	-
GCF_000022485.1_ASM2248v1	NA-Ku	WP_012717242.1,lig:253-537	Sulfolobus islandicus Y.N.15.51	NA-Ku	-	-	-	WP_012717242.1,lig:253-537	-
GCF_000204925.1_ASM20492v1	NA-Ku	WP_013738523.1,lig:253-569	Metallosphaera cuprina Ar-4	NA-Ku	-	-	-	WP_013738523.1,lig:253-569	-
GCF_000069025.1_ASM6902v1	NA-Ku	WP_010902619.1,lig:249-544	Halobacterium salinarum R1	NA-Ku	-	-	-	WP_010902619.1,lig:249-544	-
GCF_000195915.1_ASM19591v1	NA-Ku	WP_010901556.1,lig:243-528	Thermoplasma acidophilum DSM 1728	NA-Ku	-	-	-	WP_010901556.1,lig:243-528	-
GCF_000006175.1_ASM617v2	NA-Ku	WP_013179583.1,lig:264-571	Methanococcus voltae A3	NA-Ku	-	-	-	WP_013179583.1,lig:264-571	-
GCF_000011105.1_ASM1110v1	NA-Ku	WP_010885696.1,lig:242-537	Pyrococcus horikoshii OT3	NA-Ku	-	-	-	WP_010885696.1,lig:242-537	-
GCF_000214415.1_ASM21441v1	NA-Ku	WP_013798481.1,lig:243-555	Methanotorris igneus Kol 5	NA-Ku	-	-	-	WP_013798481.1,lig:243-555	-
GCF_900090055.1_C.divulgatum_PM4	NA-Ku	WP_077075938.1,lig:244-525	Cuniculiplasma divulgatum	NA-Ku	-	-	-	WP_077075938.1,lig:244-525	-
GCF_000970025.1_ASM97002v1	NA-Ku	WP_048155893.1,pe:4-149;WP_048119144.1,lig:250-550	Methanosarcina barkeri MS	NA-Ku	-	-	-	WP_048155893.1,pe:4-149;WP_048119144.1,lig:250-550	-
GCF_000018305.1_ASM1830v1	NA-Ku	WP_012186171.1,lig:259-543	Caldivirga maquilingensis IC-167	NA-Ku	-	-	-	WP_012186171.1,lig:259-543	-
GCF_002215485.1_ASM221548v1	NA-Ku	WP_011277660.1,lig:253-537	Sulfolobus acidocaldarius	NA-Ku	-	-	-	WP_011277660.1,lig:253-537	-
GCF_000144915.1_ASM14491v1	NA-Ku	WP_013267102.1,lig:259-543	Acidilobus saccharovorans 345-15	NA-Ku	-	-	-	WP_013267102.1,lig:259-543	-
GCF_000470655.1_HATI1	NA-Ku	NA-LigD	Halorhabdus tiamatea SARL4B	NA-Ku	-	-	NA-LigD	-	-
GCF_000190315.1_ASM19031v1	NA-Ku	WP_048057094.1,lig:253-538;WP_013603975.1,pol:51-173	Vulcanisaeta moutnovskia 768-28	NA-Ku	-	-	-	WP_048057094.1,lig:253-538;WP_013603975.1,pol:51-173	-
GCF_000304355.2_Mb_MS2	NA-Ku	WP_014867282.1,pe:6-154;WP_082070430.1,lig:248-532;WP_014866426.1,lig:238-528	Methanoculleus bourgensis MS2	NA-Ku	-	-	-	WP_014867282.1,pe:6-154;WP_082070430.1,lig:248-532;WP_014866426.1,lig:238-528	-
GCF_001266695.1_ASM126669v1	NA-Ku	WP_011921295.1,lig:253-539	Metallosphaera sedula	NA-Ku	-	-	-	WP_011921295.1,lig:253-539	-
GCF_000217995.1_ASM21799v1	NA-Ku	WP_013898168.1,lig:250-545;WP_013898385.1,pe:7-163;WP_013897990.1,lig:241-526	Methanosalsum zhilinae DSM 4017	NA-Ku	-	-	-	WP_013897990.1,lig:241-526;WP_013898385.1,pe:7-163;WP_013898168.1,lig:250-545	-
GCF_000195935.2_ASM19593v1	NA-Ku	WP_010867667.1,lig:242-537	Pyrococcus abyssi GE5	NA-Ku	-	-	-	WP_010867667.1,lig:242-537	-
GCF_900079125.1_MBBA	NA-Ku	WP_074174866.1,pe:6-154;WP_074176103.1,lig:238-528;WP_082070430.1,lig:248-532	Methanoculleus bourgensis	NA-Ku	-	-	-	WP_074176103.1,lig:238-528;WP_074174866.1,pe:6-154;WP_082070430.1,lig:248-532	-
GCF_002215565.1_ASM221556v1	NA-Ku	WP_011277660.1,lig:253-537	Sulfolobus acidocaldarius	NA-Ku	-	-	-	WP_011277660.1,lig:253-537	-
GCF_000020905.1_ASM2090v1	NA-Ku	WP_012607947.1,lig:262-546	Desulfurococcus amylolyticus 1221n	NA-Ku	-	-	-	WP_012607947.1,lig:262-546	-
GCF_000011085.1_ASM1108v1	NA-Ku	WP_011223037.1,lig:250-539	Haloarcula marismortui ATCC 43049	NA-Ku	-	-	-	WP_011223037.1,lig:250-539	-
GCF_001484685.1_ASM148468v1	NA-Ku	WP_058946346.1,lig:242-538	Thermococcus sp. 2319x1	NA-Ku	-	-	-	WP_058946346.1,lig:242-538	-
GCF_000328665.1_ASM32866v1	NA-Ku	WP_015325039.1,lig:252-545	Methanomethylovorans hollandica DSM 15978	NA-Ku	-	-	-	WP_015325039.1,lig:252-545	-
GCF_000023965.1_ASM2396v1	NA-Ku	WP_015763671.1,lig:244-536	Halomicrobium mukohataei DSM 12286	NA-Ku	-	-	-	WP_015763671.1,lig:244-536	-
GCF_000015945.1_ASM1594v1	NA-Ku	WP_011839603.1,lig:274-555	Staphylothermus marinus F1	NA-Ku	-	-	-	WP_011839603.1,lig:274-555	-
GCF_000446015.1_ASM44601v1	NA-Ku	WP_020962676.1,lig:260-544;WP_020962308.1,lig:218-506;WP_020963587.1,pe:3-113	Thermofilum adornatus	NA-Ku	-	-	-	WP_020962676.1,lig:260-544;WP_020962308.1,lig:218-506;WP_020963587.1,pe:3-113	-
GCF_000968355.1_ASM96835v1	NA-Ku	WP_009990427.1,lig:253-537	Sulfolobus solfataricus	NA-Ku	-	-	-	WP_009990427.1,lig:253-537	-
GCF_000015225.1_ASM1522v1	NA-Ku	WP_052885035.1,lig:224-514;WP_011752417.1,lig:258-542	Thermofilum pendens Hrk 5	NA-Ku	-	-	-	WP_052885035.1,lig:224-514;WP_011752417.1,lig:258-542	-
GCF_001563245.1_ASM156324v1	NA-Ku	WP_067145302.1,lig:225-536	Methanobrevibacter olleyae	NA-Ku	-	-	-	WP_067145302.1,lig:225-536	-
GCF_001266675.1_ASM126667v1	NA-Ku	WP_011921295.1,lig:253-539	Metallosphaera sedula	NA-Ku	-	-	-	WP_011921295.1,lig:253-539	-
GCF_000224475.1_ASM22447v1	NA-Ku	WP_014051193.1,lig:249-563	halophilic archaeon DL31	NA-Ku	-	-	-	WP_014051193.1,lig:249-563	-
GCF_000827835.1_ASM82783v1	NA-Ku	WP_050037842.1,lig:250-539	Haloarcula sp. CBA1115	NA-Ku	-	-	-	WP_050037842.1,lig:250-539	-
GCF_000265525.1_ASM26552v1	NA-Ku	WP_014789033.1,lig:239-538	Thermococcus cleftensis	NA-Ku	-	-	-	WP_014789033.1,lig:239-538	-
GCF_000404225.1_ASM40422v1	NA-Ku	WP_020448434.1,lig:244-529	Candidatus Methanomassiliicoccus intestinalis Issoire-Mx1	NA-Ku	-	-	-	WP_020448434.1,lig:244-529	-
GCF_001592435.1_ASM159243v1	NA-Ku	WP_062390843.1,lig:241-538	Thermococcus peptonophilus	NA-Ku	-	-	-	WP_062390843.1,lig:241-538	-
GCF_000499765.1_Methanobacterium	WP_023991789.1:9-188	WP_023991790.1,lig:6-249;WP_023991315.1,lig:239-514	Methanobacterium sp. MB1	-	WP_023991789.1:9-188	-	-	WP_023991790.1,lig:6-249;WP_023991315.1,lig:239-514	-
GCF_000194625.1_ASM19462v1	WP_013682921.1:9-192	WP_013683275.1,lig:243-534;WP_013682908.1,pe:2-120;WP_013682922.1,lig:11-313	Archaeoglobus veneficus SNP6	-	WP_013682921.1:9-192	-	-	WP_013682908.1,pe:2-120;WP_013683275.1,lig:243-534;WP_013682922.1,lig:11-313	-
GCF_000022425.1_ASM2242v1	NA-Ku	WP_012711916.1,lig:253-537	Sulfolobus islandicus M.16.27	NA-Ku	-	-	-	WP_012711916.1,lig:253-537	-
GCF_000213215.1_ASM21321v1	NA-Ku	WP_013775417.1,lig:257-538	Acidianus hospitalis W1	NA-Ku	-	-	-	WP_013775417.1,lig:257-538	-
GCF_000091665.1_ASM9166v1	NA-Ku	WP_010869666.1,lig:243-531	Methanocaldococcus jannaschii DSM 2661	NA-Ku	-	-	-	WP_010869666.1,lig:243-531	-
GCF_000025865.1_ASM2586v1	NA-Ku	WP_013037542.1,lig:239-525;WP_013037036.1,lig:249-545;WP_013037213.1,pe:4-149	Methanohalophilus mahii DSM 5219	NA-Ku	-	-	-	WP_013037542.1,lig:239-525;WP_013037036.1,lig:249-545;WP_013037213.1,pe:4-149	-
GCF_001266715.1_ASM126671v1	NA-Ku	WP_011921295.1,lig:253-539	Metallosphaera sedula	NA-Ku	-	-	-	WP_011921295.1,lig:253-539	-
GCF_000968395.1_ASM96839v1	NA-Ku	WP_009990427.1,lig:253-537	Sulfolobus solfataricus	NA-Ku	-	-	-	WP_009990427.1,lig:253-537	-
GCF_000231015.2_ASM23101v3	NA-Ku	WP_014767452.1,lig:262-546	Desulfurococcus amylolyticus DSM 16532	NA-Ku	-	-	-	WP_014767452.1,lig:262-546	-
GCF_000769655.1_ASM76965v1	NA-Ku	WP_050003905.1,lig:241-538	Thermococcus eurythermalis	NA-Ku	-	-	-	WP_050003905.1,lig:241-538	-
GCF_000022205.1_ASM2220v1	NA-Ku	WP_015909627.1,lig:267-577	Halorubrum lacusprofundi ATCC 49239	NA-Ku	-	-	-	WP_015909627.1,lig:267-577	-
GCF_000015765.1_ASM1576v1	NA-Ku	WP_011832995.1,lig:238-529	Methanocorpusculum labreanum Z	NA-Ku	-	-	-	WP_011832995.1,lig:238-529	-
GCF_000317795.1_ASM31779v1	NA-Ku	WP_015233052.1,lig:259-544	Caldisphaera lagunensis DSM 15908	NA-Ku	-	-	-	WP_015233052.1,lig:259-544	-
GCF_001488575.1_Halobacterium_hubeiense_JI20-1	NA-Ku	WP_059056478.1,lig:247-540	Halobacterium hubeiense	NA-Ku	-	-	-	WP_059056478.1,lig:247-540	-
GCF_001027005.1_ASM102700v1	NA-Ku	WP_048119144.1,lig:250-550;WP_048176493.1,pe:4-149	Methanosarcina barkeri CM1	NA-Ku	-	-	-	WP_048119144.1,lig:250-550;WP_048176493.1,pe:4-149	-
GCF_000970205.1_ASM97020v1	NA-Ku	WP_011032163.1,pe:4-150;WP_048047025.1,lig:238-532;WP_011034623.1,lig:250-550	Methanosarcina mazei S-6	NA-Ku	-	-	-	WP_011032163.1,pe:4-150;WP_011034623.1,lig:250-550;WP_048047025.1,lig:238-532	-
GCF_000006805.1_ASM680v1	NA-Ku	WP_010902619.1,lig:249-544	Halobacterium salinarum NRC-1	NA-Ku	-	-	-	WP_010902619.1,lig:249-544	-
GCF_000789255.1_ASM78925v1	NA-Ku	WP_048092460.1,lig:235-534	Geoglobus acetivorans	NA-Ku	-	-	-	WP_048092460.1,lig:235-534	-
GCF_000017185.1_ASM1718v1	NA-Ku	WP_048062490.1,lig:245-539	Methanococcus aeolicus Nankai-3	NA-Ku	-	-	-	WP_048062490.1,lig:245-539	-
GCF_000022445.1_ASM2244v1	NA-Ku	WP_012711916.1,lig:253-537	Sulfolobus islandicus M.16.4	NA-Ku	-	-	-	WP_012711916.1,lig:253-537	-
GCF_000739065.1_ASM73906v1	NA-Ku	WP_048202539.1,lig:243-530	Methanocaldococcus bathoardescens	NA-Ku	-	-	-	WP_048202539.1,lig:243-530	-
GCF_002215405.1_ASM221540v1	NA-Ku	WP_011277660.1,lig:253-537	Sulfolobus acidocaldarius	NA-Ku	-	-	-	WP_011277660.1,lig:253-537	-
GCF_000017945.1_ASM1794v1	NA-Ku	WP_012123086.1,lig:251-536	Ignicoccus hospitalis KIN4/I	NA-Ku	-	-	-	WP_012123086.1,lig:251-536	-
GCF_001560915.1_ASM156091v1	NA-Ku	WP_066075637.1,lig:244-534	methanogenic archaeon ISO4-H5	NA-Ku	-	-	-	WP_066075637.1,lig:244-534	-
GCF_000230715.2_ASM23071v3	NA-Ku	WP_005580165.1,lig:255-558	Natronobacterium gregoryi SP2	NA-Ku	-	-	-	WP_005580165.1,lig:255-558	-
GCF_000504565.1_ASM50456v2	NA-Ku	WP_014040060.1,lig:250-538	Haloarcula hispanica N601	NA-Ku	-	-	-	WP_014040060.1,lig:250-538	-
GCF_000264495.1_ASM26449v1	NA-Ku	WP_014736678.1,lig:255-536	Thermogladius calderae 1633	NA-Ku	-	-	-	WP_014736678.1,lig:255-536	-
GCF_000969945.1_ASM96994v1	NA-Ku	WP_048156967.1,lig:250-550;WP_048157029.1,pe:4-149	Methanosarcina sp. Kolksee	NA-Ku	-	-	-	WP_048156967.1,lig:250-550;WP_048157029.1,pe:4-149	-
GCF_000166095.1_ASM16609v1	NA-Ku	WP_013413583.1,lig:240-533	Methanothermus fervidus DSM 2088	NA-Ku	-	-	-	WP_013413583.1,lig:240-533	-
GCF_000306725.1_ASM30672v1	NA-Ku	WP_015052749.1,lig:249-545	Methanolobus psychrophilus R15	NA-Ku	-	-	-	WP_015052749.1,lig:249-545	-
GCF_000007005.1_ASM700v1	NA-Ku	WP_009990427.1,lig:253-537	Sulfolobus solfataricus P2	NA-Ku	-	-	-	WP_009990427.1,lig:253-537	-
GCF_000011585.1_ASM1158v1	NA-Ku	WP_011170914.1,lig:247-555	Methanococcus maripaludis S2	NA-Ku	-	-	-	WP_011170914.1,lig:247-555	-
GCF_001266655.1_ASM126665v1	NA-Ku	WP_011921295.1,lig:253-539	Metallosphaera sedula	NA-Ku	-	-	-	WP_011921295.1,lig:253-539	-
GCF_001719125.1_ASM171912v1	NA-Ku	WP_069282555.1,lig:257-538	Sulfolobus sp. A20	NA-Ku	-	-	-	WP_069282555.1,lig:257-538	-
GCF_000092185.1_ASM9218v1	NA-Ku	WP_013129085.1,lig:261-546	Thermosphaera aggregans DSM 11486	NA-Ku	-	-	-	WP_013129085.1,lig:261-546	-
GCF_002214525.1_ASM221452v1	NA-Ku	WP_088882461.1,lig:241-538	Thermococcus sp. P6	NA-Ku	-	-	-	WP_088882461.1,lig:241-538	-
GCF_000275605.1_ASM27560v1	NA-Ku	WP_011012782.1,lig:242-537	Pyrococcus furiosus COM1	NA-Ku	-	-	-	WP_011012782.1,lig:242-537	-
GCF_000698785.1_ASM69878v1	NA-Ku	WP_075054152.1,lig:246-530	Nitrososphaera viennensis EN76	NA-Ku	-	-	-	WP_075054152.1,lig:246-530	-
GCF_000008265.1_ASM826v1	NA-Ku	WP_048059460.1,lig:245-528	Picrophilus torridus DSM 9790	NA-Ku	-	-	-	WP_048059460.1,lig:245-528	-
GCF_000007305.1_ASM730v1	NA-Ku	WP_011012782.1,lig:242-537	Pyrococcus furiosus DSM 3638	NA-Ku	-	-	-	WP_011012782.1,lig:242-537	-
GCF_000969965.1_ASM96996v1	NA-Ku	WP_048127517.1,lig:252-550;WP_048127678.1,pe:4-150	Methanosarcina sp. WWM596	NA-Ku	-	-	-	WP_048127517.1,lig:252-550;WP_048127678.1,pe:4-150	-
GCF_000007065.1_ASM706v1	NA-Ku	WP_011032163.1,pe:4-150;WP_011033828.1,lig:238-532;WP_011034623.1,lig:250-550	Methanosarcina mazei Go1	NA-Ku	-	-	-	WP_011032163.1,pe:4-150;WP_011033828.1,lig:238-532;WP_011034623.1,lig:250-550	-
GCF_000015145.1_ASM1514v1	NA-Ku	WP_011821605.1,lig:261-545	Hyperthermus butylicus DSM 5456	NA-Ku	-	-	-	WP_011821605.1,lig:261-545	-
GCF_000024185.1_ASM2418v1	NA-Ku	WP_012955247.1,lig:242-537	Methanobrevibacter ruminantium M1	NA-Ku	-	-	-	WP_012955247.1,lig:242-537	-
GCF_000015205.1_ASM1520v1	NA-Ku	WP_011762861.1,lig:244-526	Pyrobaculum islandicum DSM 4184	NA-Ku	-	-	-	WP_011762861.1,lig:244-526	-
GCF_900012635.1_Pyrococcus_chitonophagus_genome_sequence	NA-Ku	WP_068578829.1,lig:242-537	Thermococcus chitonophagus	NA-Ku	-	-	-	WP_068578829.1,lig:242-537	-
GCF_000191585.1_ASM19158v1	WP_013645950.1:9-189	WP_013645949.1,lig:6-250;WP_013646027.1,lig:248-521	Methanobacterium lacus	-	WP_013645950.1:9-189	-	-	WP_013645949.1,lig:6-250;WP_013646027.1,lig:248-521	-
GCF_001767315.1_ASM176731v1	NA-Ku	WP_070365366.1,lig:244-543	Halodesulfurarchaeum formicicum	NA-Ku	-	-	-	WP_070365366.1,lig:244-543	-
GCF_001458655.1_Mb9	WP_048073611.1:9-183	WP_060537421.1,lig:6-249;WP_048073015.1,lig:239-512	Methanobacterium formicicum	-	WP_048073611.1:9-183	-	-	WP_060537421.1,lig:6-249;WP_048073015.1,lig:239-512	-
GCF_000189555.1_ASM18955v1	NA-Ku	WP_014512861.1,lig:253-537	Sulfolobus islandicus REY15A	NA-Ku	-	-	-	WP_014512861.1,lig:253-537	-
GCF_000011205.1_ASM1120v1	NA-Ku	WP_010978165.1,lig:253-537	Sulfolobus tokodaii str. 7	NA-Ku	-	-	-	WP_010978165.1,lig:253-537	-
GCF_000024625.1_ASM2462v1	NA-Ku	WP_015733734.1,lig:242-531	Methanocaldococcus vulcanius M7	NA-Ku	-	-	-	WP_015733734.1,lig:242-531	-
GCF_000017165.1_ASM1716v1	NA-Ku	WP_011972105.1,lig:246-556	Methanococcus vannielii SB	NA-Ku	-	-	-	WP_011972105.1,lig:246-556	-
GCF_000970005.1_ASM97000v1	NA-Ku	WP_048127517.1,lig:252-550;WP_048127678.1,pe:4-150	Methanosarcina sp. WH1	NA-Ku	-	-	-	WP_048127517.1,lig:252-550;WP_048127678.1,pe:4-150	-
GCF_000021965.1_ASM2196v1	NA-Ku	WP_012619355.1,lig:238-531	Methanosphaerula palustris E1-9c	NA-Ku	-	-	-	WP_012619355.1,lig:238-531	-
GCF_000016125.1_ASM1612v1	NA-Ku	WP_011868557.1,lig:248-555	Methanococcus maripaludis C5	NA-Ku	-	-	-	WP_011868557.1,lig:248-555	-
GCF_000092465.1_ASM9246v1	NA-Ku	WP_013143430.1,lig:271-555	Staphylothermus hellenicus DSM 12710	NA-Ku	-	-	-	WP_013143430.1,lig:271-555	-
GCF_000235565.1_ASM23556v1	NA-Ku	WP_014587035.1,lig:244-536;WP_014586089.1,lig:238-360;WP_014587258.1,pe:12-170	Methanosaeta harundinacea 6Ac	NA-Ku	-	-	-	WP_014587035.1,lig:244-536;WP_014586089.1,lig:238-360;WP_014587258.1,pe:12-170	-
GCF_000025505.1_ASM2550v1	NA-Ku	WP_012964566.1,lig:230-534	Ferroglobus placidus DSM 10642	NA-Ku	-	-	-	WP_012964566.1,lig:230-534	-
GCF_000404165.1_ASM40416v1	NA-Ku	WP_016357853.1,lig:243-537	Methanobrevibacter sp. AbM4	NA-Ku	-	-	-	WP_016357853.1,lig:243-537	-
GCF_000299395.1_ASM29939v1	NA-Ku	WP_014965393.1,lig:244-542	Candidatus Nitrosopumilus sediminis	NA-Ku	-	-	-	WP_014965393.1,lig:244-542	-
GCF_000151205.2_ASM15120v2	NA-Ku	WP_048150934.1,lig:241-538	Thermococcus sp. AM4	NA-Ku	-	-	-	WP_048150934.1,lig:241-538	-
GCF_000246985.2_ASM24698v3	NA-Ku	WP_004068090.1,lig:228-538	Thermococcus litoralis DSM 5473	NA-Ku	-	-	-	WP_004068090.1,lig:228-538	-
GCF_000193375.1_ASM19337v1	NA-Ku	WP_013680413.1,lig:248-530	Thermoproteus uzoniensis 768-20	NA-Ku	-	-	-	WP_013680413.1,lig:248-530	-
GCF_001305655.1_ASM130565v1	NA-Ku	WP_054519754.1,lig:245-532	Halanaeroarchaeum sulfurireducens	NA-Ku	-	-	-	WP_054519754.1,lig:245-532	-
GCF_000217715.1_ASM21771v1	NA-Ku	WP_013880213.1,lig:242-553	Halopiger xanaduensis SH-6	NA-Ku	-	-	-	WP_013880213.1,lig:242-553	-
GCF_000734035.1_ASM73403v1	WP_010879222.1:42-225	WP_048064635.1,lig:244-534;WP_048096063.1,lig:5-299	Archaeoglobus fulgidus DSM 8774	-	WP_010879222.1:42-225	-	-	WP_048064635.1,lig:244-534;WP_048096063.1,lig:5-299	-
GCF_000024745.1_ASM2474v1	NA-Ku	WP_009990427.1,lig:253-537	Sulfolobus solfataricus 98/2	NA-Ku	-	-	-	WP_009990427.1,lig:253-537	-
GCF_900036045.1_Methanoculleus_sp_MAB1	NA-Ku	WP_062266387.1,lig:238-528;WP_062263628.1,pe:18-154;WP_082070430.1,lig:248-532	Methanoculleus sp. MAB1	NA-Ku	-	-	-	WP_062266387.1,lig:238-528;WP_062263628.1,pe:18-154;WP_082070430.1,lig:248-532	-
GCF_000230955.2_ASM23095v3	NA-Ku	WP_009761599.1,lig:247-539	Halobacterium sp. DL1	NA-Ku	-	-	-	WP_009761599.1,lig:247-539	-
GCF_000517445.1_ASM51744v1	NA-Ku	WP_042682397.1,lig:243-538	Thermococcus paralvinellae	NA-Ku	-	-	-	WP_042682397.1,lig:243-538	-
GCF_001477655.1_ASM147765v1	NA-Ku	WP_058738475.1,lig:237-537	Methanobrevibacter millerae	NA-Ku	-	-	-	WP_058738475.1,lig:237-537	-
GCF_000816105.1_ASM81610v1	NA-Ku	WP_062374014.1,lig:241-538	Thermococcus guaymasensis DSM 11113	NA-Ku	-	-	-	WP_062374014.1,lig:241-538	-
GCF_000092305.1_ASM9230v1	NA-Ku	WP_013100212.1,lig:240-525	Methanocaldococcus infernus ME	NA-Ku	-	-	-	WP_013100212.1,lig:240-525	-
GCF_000025685.1_ASM2568v1	NA-Ku	WP_004041443.1,lig:270-570	Haloferax volcanii DS2	NA-Ku	-	-	-	WP_004041443.1,lig:270-570	-
GCF_000970085.1_ASM97008v1	NA-Ku	WP_048173328.1,lig:251-550;WP_048172413.1,pe:4-155;WP_048174479.1,lig:239-532	Methanosarcina siciliae T4/M	NA-Ku	-	-	-	WP_048173328.1,lig:251-550;WP_048172413.1,pe:4-155;WP_048174479.1,lig:239-532	-
GCF_001412615.1_ASM141261v1	NA-Ku	WP_055407345.1,lig:261-545	Pyrodictium delaneyi	NA-Ku	-	-	-	WP_055407345.1,lig:261-545	-
GCF_002215445.1_ASM221544v1	NA-Ku	WP_011277660.1,lig:253-537	Sulfolobus acidocaldarius	NA-Ku	-	-	-	WP_011277660.1,lig:253-537	-
GCF_002215525.1_ASM221552v1	NA-Ku	WP_011277660.1,lig:253-537	Sulfolobus acidocaldarius	NA-Ku	-	-	-	WP_011277660.1,lig:253-537	-
GCF_000955905.1_ASM95590v3	NA-Ku	WP_048187682.1,lig:242-527	Candidatus Nitrosotenuis cloacae	NA-Ku	-	-	-	WP_048187682.1,lig:242-527	-
GCF_002214545.1_ASM221454v1	NA-Ku	WP_055428454.1,lig:242-538	Thermococcus thioreducens	NA-Ku	-	-	-	WP_055428454.1,lig:242-538	-
GCF_000013725.1_ASM1372v1	NA-Ku	WP_011499166.1,lig:257-551	Methanococcoides burtonii DSM 6242	NA-Ku	-	-	-	WP_011499166.1,lig:257-551	-
GCF_000022405.1_ASM2240v1	NA-Ku	WP_012711916.1,lig:253-537	Sulfolobus islandicus M.14.25	NA-Ku	-	-	-	WP_012711916.1,lig:253-537	-
GCF_000403645.1_ASM40364v1	NA-Ku	WP_081638723.1,lig:88-270	Salinarchaeum sp. Harcht-Bsk1	NA-Ku	-	-	-	WP_081638723.1,lig:88-270	-
GCF_000023945.1_ASM2394v1	NA-Ku	NA-LigD	Halorhabdus utahensis DSM 12940	NA-Ku	-	-	NA-LigD	-	-
GCF_000012285.1_ASM1228v1	NA-Ku	WP_011277660.1,lig:253-537	Sulfolobus acidocaldarius DSM 639	NA-Ku	-	-	-	WP_011277660.1,lig:253-537	-
GCF_000281695.1_ASM28169v1	NA-Ku	WP_014863135.1,lig:252-571	Natrinema sp. J7-2	NA-Ku	-	-	-	WP_014863135.1,lig:252-571	-
GCF_000812185.1_ASM81218v1	NA-Ku	WP_048105455.1,lig:244-529	Candidatus Nitrosopelagicus brevis	NA-Ku	-	-	-	WP_048105455.1,lig:244-529	-
GCF_000008665.1_ASM866v1	WP_010879222.1:42-225	WP_048064635.1,lig:244-534;WP_010879221.1,lig:10-309	Archaeoglobus fulgidus DSM 4304	-	WP_010879222.1:42-225	-	-	WP_048064635.1,lig:244-534;WP_010879221.1,lig:10-309	-
GCF_000251105.1_ASM25110v1	NA-Ku	WP_014406796.1,lig:252-549;WP_014406638.1,pe:5-136	Methanocella conradii HZ254	NA-Ku	-	-	-	WP_014406796.1,lig:252-549;WP_014406638.1,pe:5-136	-
GCF_000223395.1_ASM22339v1	NA-Ku	WP_014027507.1,lig:261-545	Pyrolobus fumarii 1A	NA-Ku	-	-	-	WP_014027507.1,lig:261-545	-
GCF_000186365.1_ASM18636v1	NA-Ku	WP_013562193.1,lig:262-546	Desulfurococcus mucosus DSM 2162	NA-Ku	-	-	-	WP_013562193.1,lig:262-546	-
GCF_000196655.1_ASM19665v1	NA-Ku	WP_013194355.1,lig:252-545;WP_049891259.1,pe:3-149	Methanohalobium evestigatum Z-7303	NA-Ku	-	-	-	WP_013194355.1,lig:252-545;WP_049891259.1,pe:3-149	-
GCF_000220645.1_ASM22064v1	NA-Ku	WP_013999427.1,lig:247-555	Methanococcus maripaludis X1	NA-Ku	-	-	-	WP_013999427.1,lig:247-555	-
GCF_000152265.2_ASM15226v2	NA-Ku	WP_009886637.1,lig:258-542	Ferroplasma acidarmanus fer1	NA-Ku	-	-	-	WP_009886637.1,lig:258-542	-
GCF_000025285.1_ASM2528v1	NA-Ku	WP_012941203.1,pe:3-119;WP_012939948.1,lig:243-533	Archaeoglobus profundus DSM 5631	NA-Ku	-	-	-	WP_012941203.1,pe:3-119;WP_012939948.1,lig:243-533	-
GCF_000953115.1_DSM1535	WP_048073611.1:9-183	WP_048073015.1,lig:239-512;WP_048073610.1,lig:6-249	Methanobacterium formicicum	-	WP_048073611.1:9-183	-	-	WP_048073015.1,lig:239-512;WP_048073610.1,lig:6-249	-
GCF_001011115.1_ASM101111v1	NA-Ku	WP_050048687.1,lig:245-532	Halanaeroarchaeum sulfurireducens	NA-Ku	-	-	-	WP_050048687.1,lig:245-532	-
GCF_000221185.1_ASM22118v1	NA-Ku	WP_014013156.1,lig:242-538	Thermococcus sp. 4557	NA-Ku	-	-	-	WP_014013156.1,lig:242-538	-
GCF_000970225.1_ASM97022v1	NA-Ku	WP_011033828.1,lig:238-532;WP_048040644.1,lig:250-550;WP_011032163.1,pe:4-150	Methanosarcina mazei LYC	NA-Ku	-	-	-	WP_048040644.1,lig:250-550;WP_011032163.1,pe:4-150;WP_011033828.1,lig:238-532	-
GCF_002214165.1_ASM221416v1	NA-Ku	WP_088819744.1,lig:245-529	Candidatus Micrarchaeota archaeon Mia14	NA-Ku	-	-	-	WP_088819744.1,lig:245-529	-
GCF_000327505.1_ASM32750v1	NA-Ku	WP_015282777.1,lig:250-533	Aciduliprofundum sp. MAR08-339	NA-Ku	-	-	-	WP_015282777.1,lig:250-533	-
GCF_000969885.1_ASM96988v1	NA-Ku	WP_048166836.1,lig:249-550;WP_048166094.1,pe:4-150;WP_048167215.1,lig:206-501	Methanosarcina thermophila TM-1	NA-Ku	-	-	-	WP_048166836.1,lig:249-550;WP_048166094.1,pe:4-150;WP_048167215.1,lig:206-501	-
GCF_000026045.1_ASM2604v1	NA-Ku	WP_011323448.1,lig:244-535	Natronomonas pharaonis DSM 2160	NA-Ku	-	-	-	WP_011323448.1,lig:244-535	-
GCF_000223905.1_ASM22390v1	NA-Ku	WP_014040060.1,lig:250-538	Haloarcula hispanica ATCC 33960	NA-Ku	-	-	-	WP_014040060.1,lig:250-538	-
GCF_000017625.1_ASM1762v1	NA-Ku	WP_012107627.1,pe:6-126;WP_012107728.1,lig:238-528	Methanoregula boonei 6A8	NA-Ku	-	-	-	WP_012107627.1,pe:6-126;WP_012107728.1,lig:238-528	-
GCF_000968435.1_ASM96843v1	NA-Ku	WP_009990427.1,lig:253-537	Sulfolobus solfataricus	NA-Ku	-	-	-	WP_009990427.1,lig:253-537	-
GCF_000230735.2_ASM23073v3	NA-Ku	WP_006180489.1,lig:249-564	Natrinema pellirubrum DSM 15624	NA-Ku	-	-	-	WP_006180489.1,lig:249-564	-
GCF_000025325.1_ASM2532v1	NA-Ku	WP_012943073.1,lig:264-579	Haloterrigena turkmenica DSM 5511	NA-Ku	-	-	-	WP_012943073.1,lig:264-579	-
GCF_000338775.1_ASM33877v1	NA-Ku	WP_011277660.1,lig:253-537	Sulfolobus acidocaldarius Ron12/I	NA-Ku	-	-	-	WP_011277660.1,lig:253-537	-
GCF_000009185.1_ASM918v1	NA-Ku	WP_011571574.1,lig:266-545;WP_011571886.1,lig:299-602	Haloquadratum walsbyi DSM 16790	NA-Ku	-	-	-	WP_011571574.1,lig:266-545;WP_011571886.1,lig:299-602	-
GCF_002214585.1_ASM221458v1	NA-Ku	WP_088858981.1,lig:242-538	Thermococcus profundus	NA-Ku	-	-	-	WP_088858981.1,lig:242-538	-
GCF_000211475.1_ASM21147v1	NA-Ku	WP_013747681.1,lig:242-537	Pyrococcus sp. NA2	NA-Ku	-	-	-	WP_013747681.1,lig:242-537	-
GCF_002214465.1_ASM221446v1	NA-Ku	WP_088865388.1,lig:242-538	Thermococcus barossii	NA-Ku	-	-	-	WP_088865388.1,lig:242-538	-
GCF_000022545.1_ASM2254v1	NA-Ku	WP_015849163.1,lig:242-538	Thermococcus sibiricus MM 739	NA-Ku	-	-	-	WP_015849163.1,lig:242-538	-
GCF_000215995.1_ASM21599v1	NA-Ku	WP_048058153.1,lig:242-537	Pyrococcus yayanosii CH1	NA-Ku	-	-	-	WP_048058153.1,lig:242-537	-
GCF_002078355.1_ASM207835v1	NA-Ku	WP_081142930.1,lig:258-542	Ferroplasma acidiphilum	NA-Ku	-	-	-	WP_081142930.1,lig:258-542	-
GCF_000022385.1_ASM2238v1	NA-Ku	WP_012711916.1,lig:253-537	Sulfolobus islandicus L.S.2.15	NA-Ku	-	-	-	WP_012711916.1,lig:253-537	-
GCF_000148385.1_ASM14838v1	NA-Ku	WP_052885918.1,lig:255-538;WP_013337300.1,pol:18-173	Vulcanisaeta distributa DSM 14429	NA-Ku	-	-	-	WP_052885918.1,lig:255-538;WP_013337300.1,pol:18-173	-
GCF_900095815.1_SIV6	NA-Ku	WP_074358300.1,lig:224-538	Methanothermobacter wolfeii	NA-Ku	-	-	-	WP_074358300.1,lig:224-538	-
GCF_000993805.1_ASM99380v1	NA-Ku	WP_052883917.1,pe:3-117;WP_052884360.1,lig:260-543;WP_052884716.1,lig:210-500	Thermofilum uzonense	NA-Ku	-	-	-	WP_052883917.1,pe:3-117;WP_052884360.1,lig:260-543;WP_052884716.1,lig:210-500	-
GCF_001190965.1_ASM119096v1	NA-Ku	WP_050459093.1,lig:270-570	Haloferax gibbonsii	NA-Ku	-	-	-	WP_050459093.1,lig:270-570	-
GCF_000970145.1_ASM97014v1	NA-Ku	WP_048179869.1,lig:240-533;WP_048184145.1,lig:251-550;WP_048172413.1,pe:4-155	Methanosarcina siciliae C2J	NA-Ku	-	-	-	WP_048179869.1,lig:240-533;WP_048184145.1,lig:251-550;WP_048172413.1,pe:4-155	-
GCF_000179575.2_ASM17957v2	NA-Ku	WP_013867426.1,lig:246-554	Methanothermococcus okinawensis IH1	NA-Ku	-	-	-	WP_013867426.1,lig:246-554	-
GCF_000025625.1_ASM2562v1	NA-Ku	WP_004216345.1,lig:281-595	Natrialba magadii ATCC 43099	NA-Ku	-	-	-	WP_004216345.1,lig:281-595	-
GCF_000956175.1_ASM95617v1	NA-Ku	WP_048115945.1,lig:244-528	Candidatus Nitrosopumilus adriaticus	NA-Ku	-	-	-	WP_048115945.1,lig:244-528	-
GCF_000189575.1_ASM18957v1	NA-Ku	WP_014512861.1,lig:253-537	Sulfolobus islandicus HVE10/4	NA-Ku	-	-	-	WP_014512861.1,lig:253-537	-
GCF_000018485.1_ASM1848v1	NA-Ku	WP_012194412.1,lig:247-555	Methanococcus maripaludis C6	NA-Ku	-	-	-	WP_012194412.1,lig:247-555	-
GCF_001889405.1_ASM188940v1	NA-Ku	WP_072560296.1,lig:249-545;WP_072561861.1,lig:242-525;WP_072562174.1,pe:4-149	Methanohalophilus halophilus	NA-Ku	-	-	-	WP_072560296.1,lig:249-545;WP_072561861.1,lig:242-525;WP_072562174.1,pe:4-149	-
GCF_002156705.1_ASM215670v1	NA-Ku	WP_086889246.1,lig:258-571	Natrialbaceae archaeon JW/NM-HA 15	NA-Ku	-	-	-	WP_086889246.1,lig:258-571	-
GCF_000970305.1_ASM97030v1	NA-Ku	WP_048108666.1,pe:4-149;WP_048108009.1,lig:207-500;WP_048107343.1,lig:250-550	Methanosarcina barkeri 3	NA-Ku	-	-	-	WP_048108666.1,pe:4-149;WP_048108009.1,lig:207-500;WP_048107343.1,lig:250-550	-
GCF_001971705.1_ASM197170v1	NA-Ku	WP_076581784.1,lig:278-589	Haloterrigena daqingensis	NA-Ku	-	-	-	WP_076581784.1,lig:278-589	-
GCF_002214365.1_ASM221436v1	NA-Ku	WP_088863150.1,lig:242-538	Thermococcus celer	NA-Ku	-	-	-	WP_088863150.1,lig:242-538	-
GCF_000253055.1_ASM25305v1	NA-Ku	WP_014127753.1,lig:248-530	Thermoproteus tenax Kra 1	NA-Ku	-	-	-	WP_014127753.1,lig:248-530	-
GCF_000970245.1_ASM97024v1	NA-Ku	WP_015412163.1,lig:238-532;WP_011032163.1,pe:4-150;WP_048038673.1,lig:250-550	Methanosarcina mazei C16	NA-Ku	-	-	-	WP_015412163.1,lig:238-532;WP_011032163.1,pe:4-150;WP_048038673.1,lig:250-550	-
GCF_000022465.1_ASM2246v1	NA-Ku	WP_012716463.1,lig:253-537	Sulfolobus islandicus Y.G.57.14	NA-Ku	-	-	-	WP_012716463.1,lig:253-537	-
GCF_900095295.1_MCBB	NA-Ku	WP_071907941.1,lig:240-511	Methanobacterium congolense	NA-Ku	-	-	-	WP_071907941.1,lig:240-511	-
GCF_000017225.1_ASM1722v1	NA-Ku	WP_011976622.1,lig:247-555	Methanococcus maripaludis C7	NA-Ku	-	-	-	WP_011976622.1,lig:247-555	-
GCF_000011185.1_ASM1118v1	NA-Ku	WP_010917495.1,lig:242-528	Thermoplasma volcanium GSS1	NA-Ku	-	-	-	WP_010917495.1,lig:242-528	-
GCF_000970265.1_ASM97026v1	NA-Ku	WP_048126329.1,pe:4-151;WP_048124955.1,lig:251-550	Methanosarcina lacustris Z-7289	NA-Ku	-	-	-	WP_048126329.1,pe:4-151;WP_048124955.1,lig:251-550	-
GCF_001886955.1_ASM188695v1	NA-Ku	WP_071933291.1,lig:244-543	Halodesulfurarchaeum formicicum	NA-Ku	-	-	-	WP_071933291.1,lig:244-543	-
GCF_000151105.2_ASM15110v2	NA-Ku	WP_013468226.1,lig:242-538	Thermococcus barophilus MP	NA-Ku	-	-	-	WP_013468226.1,lig:242-538	-
GCF_000016525.1_ASM1652v1	NA-Ku	WP_004036507.1,lig:224-537	Methanobrevibacter smithii ATCC 35061	NA-Ku	-	-	-	WP_004036507.1,lig:224-537	-
GCF_000018365.1_ASM1836v1	NA-Ku	WP_048055182.1,lig:241-538	Thermococcus onnurineus NA1	NA-Ku	-	-	-	WP_048055182.1,lig:241-538	-
GCF_000970165.1_ASM97016v1	NA-Ku	WP_015412163.1,lig:238-532;WP_011032163.1,pe:4-150;WP_011034623.1,lig:250-550	Methanosarcina mazei WWM610	NA-Ku	-	-	-	WP_015412163.1,lig:238-532;WP_011032163.1,pe:4-150;WP_011034623.1,lig:250-550	-
GCF_000263735.1_ASM26373v1	NA-Ku	WP_014734609.1,lig:242-537	Pyrococcus sp. ST04	NA-Ku	-	-	-	WP_014734609.1,lig:242-537	-
GCF_000306765.2_ASM30676v2	NA-Ku	WP_004056806.1,lig:270-570	Haloferax mediterranei ATCC 33500	NA-Ku	-	-	-	WP_004056806.1,lig:270-570	-
GCF_001548675.1_ASM154867v1	NA-Ku	WP_067040279.1,lig:237-535	Methanobrevibacter sp. YE315	NA-Ku	-	-	-	WP_067040279.1,lig:237-535	-
GCF_000970185.1_ASM97018v1	NA-Ku	WP_048044732.1,lig:238-532;WP_048043406.1,lig:250-550;WP_011032163.1,pe:4-150	Methanosarcina mazei SarPi	NA-Ku	-	-	-	WP_048044732.1,lig:238-532;WP_048043406.1,lig:250-550;WP_011032163.1,pe:4-150	-
GCF_000145295.1_ASM14529v1	NA-Ku	WP_013295003.1,lig:225-538	Methanothermobacter marburgensis str. Marburg	NA-Ku	-	-	-	WP_013295003.1,lig:225-538	-
GCF_000762265.1_ASM76226v1	WP_048073611.1:9-183	WP_048085375.1,lig:6-249;WP_048085725.1,lig:239-513	Methanobacterium formicicum	-	WP_048073611.1:9-183	-	-	WP_048085375.1,lig:6-249;WP_048085725.1,lig:239-513	-
GCF_000970325.1_ASM97032v1	NA-Ku	WP_048205455.1,pe:4-132;WP_048205708.1,lig:252-545	Methanococcoides methylutens MM1	NA-Ku	-	-	-	WP_048205455.1,pe:4-132;WP_048205708.1,lig:252-545	-
GCF_000226975.2_ASM22697v3	NA-Ku	WP_007141745.1,lig:257-572	Halobiforma lacisalsi AJ5	NA-Ku	-	-	-	WP_007141745.1,lig:257-572	-
GCF_000385565.1_ASM38556v1	WP_015591142.1:9-192	WP_015591143.1,lig:18-322;WP_015591209.1,lig:234-542;WP_015591595.1,pe:2-117	Archaeoglobus sulfaticallidus PM70-1	-	WP_015591142.1:9-192	-	-	WP_015591143.1,lig:18-322;WP_015591209.1,lig:234-542;WP_015591595.1,pe:2-117	-
GCF_001266735.1_ASM126673v1	NA-Ku	WP_011921295.1,lig:253-539	Metallosphaera sedula	NA-Ku	-	-	-	WP_011921295.1,lig:253-539	-
GCF_000970065.1_ASM97006v1	NA-Ku	WP_048120848.1,pe:4-149;WP_048119144.1,lig:250-550	Methanosarcina barkeri 227	NA-Ku	-	-	-	WP_048120848.1,pe:4-149;WP_048119144.1,lig:250-550	-
GCF_000970285.1_ASM97028v1	NA-Ku	WP_048140426.1,lig:252-550;WP_048138413.1,pe:4-150;WP_048141911.1,lig:239-533	Methanosarcina horonobensis HB-1 = JCM 15518	NA-Ku	-	-	-	WP_048140426.1,lig:252-550;WP_048138413.1,pe:4-150;WP_048141911.1,lig:239-533	-
GCF_002214385.1_ASM221438v1	NA-Ku	WP_088886014.1,lig:241-538	Thermococcus gorgonarius	NA-Ku	-	-	-	WP_088886014.1,lig:241-538	-
GCF_000969985.1_ASM96998v1	NA-Ku	WP_011306885.1,lig:250-550;WP_011307092.1,pe:4-149;WP_011306634.1,lig:207-501	Methanosarcina barkeri str. Wiesmoor	NA-Ku	-	-	-	WP_011306885.1,lig:250-550;WP_011307092.1,pe:4-149;WP_011306634.1,lig:207-501	-
GCF_000025525.1_ASM2552v1	NA-Ku	WP_012979714.1,lig:243-531	Methanocaldococcus sp. FS406-22	NA-Ku	-	-	-	WP_012979714.1,lig:243-531	-
GCF_000196895.1_ASM19689v1	NA-Ku	NA-LigD	Halalkalicoccus jeotgali B3	NA-Ku	-	-	NA-LigD	-	-
GCF_000340315.1_ASM34031v1	NA-Ku	WP_011277660.1,lig:253-537	Sulfolobus acidocaldarius N8	NA-Ku	-	-	-	WP_011277660.1,lig:253-537	-
GCF_000022365.1_ASM2236v1	NA-Ku	WP_015859330.1,lig:241-538	Thermococcus gammatolerans EJ3	NA-Ku	-	-	-	WP_015859330.1,lig:241-538	-
GCF_001647085.1_ASM164708v1	NA-Ku	WP_068667398.1,lig:229-539	Thermococcus piezophilus	NA-Ku	-	-	-	WP_068667398.1,lig:229-539	-
GCF_000327485.1_ASM32748v1	NA-Ku	WP_015284979.1,pe:6-126;WP_015284628.1,lig:238-527	Methanoregula formicica SMSP	NA-Ku	-	-	-	WP_015284979.1,pe:6-126;WP_015284628.1,lig:238-527	-
GCF_002214605.1_ASM221460v1	NA-Ku	WP_068578829.1,lig:242-537	Thermococcus chitonophagus	NA-Ku	-	-	-	WP_068578829.1,lig:242-537	-
GCF_000063445.1_ASM6344v1	NA-Ku	WP_012035444.1,pol:12-256;WP_012034623.1,lig:247-517;WP_048198114.1,lig:27-328;WP_012034405.1,pe:9-168	Methanocella arvoryzae MRE50	NA-Ku	-	-	-	WP_012034623.1,lig:247-517;WP_012035444.1,pol:12-256;WP_048198114.1,lig:27-328;WP_012034405.1,pe:9-168	-
GCF_000800805.1_ASM80080v1	NA-Ku	WP_048112270.1,lig:244-525	Candidatus Methanoplasma termitum	NA-Ku	-	-	-	WP_048112270.1,lig:244-525	-
GCF_000517625.1_ASM51762v1	NA-Ku	WP_049952744.1,lig:287-598	Halostagnicola larsenii XH-48	NA-Ku	-	-	-	WP_049952744.1,lig:287-598	-
GCF_000328685.1_ASM32868v1	NA-Ku	WP_015322736.1,lig:291-584	Natronococcus occultus SP4	NA-Ku	-	-	-	WP_015322736.1,lig:291-584	-
GCF_000725425.1_ASM72542v1	NA-Ku	WP_048163975.1,lig:243-539	Palaeococcus pacificus DY20341	NA-Ku	-	-	-	WP_048163975.1,lig:243-539	-
GCF_001481685.1_ASM148168v1	NA-Ku	WP_075050441.1,lig:254-539	Ignicoccus islandicus DSM 13165	NA-Ku	-	-	-	WP_075050441.1,lig:254-539	-
GCF_000350305.1_ASM35030v1	NA-Ku	WP_015492652.1,lig:244-551	Thermoplasmatales archaeon BRNA1	NA-Ku	-	-	-	WP_015492652.1,lig:244-551	-
GCF_001577775.1_ASM157777v1	NA-Ku	WP_068323553.1,lig:242-537	Pyrococcus kukulkanii	NA-Ku	-	-	-	WP_068323553.1,lig:242-537	-
GCF_000585495.1_ASM58549v1	NA-Ku	WP_042693257.1,lig:241-538	Thermococcus nautili	NA-Ku	-	-	-	WP_042693257.1,lig:241-538	-
GCF_000019605.1_ASM1960v1	NA-Ku	WP_012309028.1,lig:248-529;WP_012308934.1,lig:229-521;WP_012309382.1,pe:3-116	Candidatus Korarchaeum cryptofilum OPF8	NA-Ku	-	-	-	WP_012309028.1,lig:248-529;WP_012308934.1,lig:229-521;WP_012309382.1,pe:3-116	-
GCF_000969905.1_ASM96990v1	NA-Ku	WP_048121624.1,lig:250-550;WP_048121691.1,pe:4-149	Methanosarcina vacuolata Z-761	NA-Ku	-	-	-	WP_048121624.1,lig:250-550;WP_048121691.1,pe:4-149	-
GCF_000007345.1_ASM734v1	NA-Ku	WP_048066128.1,lig:238-532;WP_011022536.1,lig:253-550;WP_011023353.1,pe:4-154	Methanosarcina acetivorans C2A	NA-Ku	-	-	-	WP_048066128.1,lig:238-532;WP_011022536.1,lig:253-550;WP_011023353.1,pe:4-154	-
GCF_002214485.1_ASM221448v1	NA-Ku	WP_088854857.1,lig:242-538	Thermococcus pacificus	NA-Ku	-	-	-	WP_088854857.1,lig:242-538	-
GCF_000214725.1_ASM21472v1	WP_013825729.1:9-193	WP_048188151.1,lig:244-510;WP_013825728.1,lig:5-250	Methanobacterium paludis	-	WP_013825729.1:9-193	-	-	WP_048188151.1,lig:244-510;WP_013825728.1,lig:5-250	-
GCF_002197185.1_ASM219718v1	NA-Ku	WP_088181200.1,lig:242-538	Thermococcus sp. 5-4	NA-Ku	-	-	-	WP_088181200.1,lig:242-538	-
GCF_001006045.1_ASM100604v1	WP_048095863.1:9-192	WP_048095862.1,lig:10-311;WP_048094233.1,lig:244-534	Geoglobus ahangari	-	WP_048095863.1:9-192	-	-	WP_048095862.1,lig:10-311;WP_048094233.1,lig:244-534	-
GCF_002156965.1_ASM215696v1	NA-Ku	WP_086907361.1,lig:244-527	Candidatus Nitrosomarinus catalina	NA-Ku	-	-	-	WP_086907361.1,lig:244-527	-
GCF_900079115.1_SSOP1	NA-Ku	WP_009990427.1,lig:253-537	Sulfolobus solfataricus	NA-Ku	-	-	-	WP_009990427.1,lig:253-537	-
GCF_000300255.2_ASM30025v2	NA-Ku	WP_015505060.1,lig:244-534	Candidatus Methanomethylophilus alvus Mx1201	NA-Ku	-	-	-	WP_015505060.1,lig:244-534	-
GCF_000025665.1_ASM2566v1	NA-Ku	WP_008082074.1,lig:249-534	Aciduliprofundum boonei T469	NA-Ku	-	-	-	WP_008082074.1,lig:249-534	-
GCF_000364745.1_ASM36474v1	NA-Ku	WP_015581374.1,lig:253-537	Sulfolobus islandicus LAL14/1	NA-Ku	-	-	-	WP_015581374.1,lig:253-537	-
GCF_000591055.1_ASM59105v1	NA-Ku	WP_015409781.1,lig:245-539	Natronomonas moolapensis 8.8.11	NA-Ku	-	-	-	WP_015409781.1,lig:245-539	-
GCF_000237865.1_ASM23786v1	NA-Ku	WP_014556038.1,lig:266-544;WP_014556319.1,lig:299-602	Haloquadratum walsbyi C23	NA-Ku	-	-	-	WP_014556038.1,lig:266-544;WP_014556319.1,lig:299-602	-
GCF_000012545.1_ASM1254v1	NA-Ku	WP_011405874.1,lig:246-537	Methanosphaera stadtmanae DSM 3091	NA-Ku	-	-	-	WP_011405874.1,lig:246-537	-
GCF_000970045.1_ASM97004v1	NA-Ku	WP_048178259.1,pe:4-150;WP_048177969.1,lig:252-549	Methanosarcina sp. MTP4	NA-Ku	-	-	-	WP_048178259.1,pe:4-150;WP_048177969.1,lig:252-549	-
GCF_000195895.1_ASM19589v1	NA-Ku	WP_011306885.1,lig:250-550;WP_011307092.1,pe:4-149;WP_011306634.1,lig:207-501	Methanosarcina barkeri str. Fusaro	NA-Ku	-	-	-	WP_011306885.1,lig:250-550;WP_011307092.1,pe:4-149;WP_011306634.1,lig:207-501	-
GCF_000172995.2_ASM17299v2	NA-Ku	WP_006054469.1,lig:297-603	Halogeometricum borinquense DSM 11551	NA-Ku	-	-	-	WP_006054469.1,lig:297-603	-
GCF_001989615.1_ASM198961v1	NA-Ku	WP_077204746.1,lig:239-536	Halorientalis sp. IM1011	NA-Ku	-	-	-	WP_077204746.1,lig:239-536	-
