## Supplementary_table_3 for "Evolutionary and Comparative analysis of bacterial Non-Homologous End Joining Repair"

Most_Frequent_Donor	Number_of_reconciliations Most_Frequent_Recipient
#FirmicutesClostridiaClostridiumphytofermentansISDg	260 Recipient --> FirmicutesClostridiaDesulfitobacteriumdichloroeliminansLMGP21439
#ProteobacteriaGammaproteobacteriaPseudomonasfluorescensSBW25completegenome	153 Recipient --> ProteobacteriaPseudomonaspoaeRE1114
#ProteobacteriaBetaproteobacteriaBurkholderiastagnalisstrainMSMB735WGSchromosome3	161 Recipient --> n171
#ProteobacteriaBetaproteobacteriaMitsuariasp7plasmid	144 Recipient --> ProteobacteriaBetaproteobacteriaHydrogenophagaspPBC
#ActinobacteriaMicrococcalesBeutenbergiacavernaeDSM12333	149 Recipient --> n66
#ProteobacteriaBetaproteobacteriaBurkholderiacenocepaciastrainST32plasmidpBCEN1232	133 Recipient --> n174
#n32	34 Recipient --> n75
#ProteobacteriaGammaproteobacteriaPseudomonasmendocinaNK01	127 Recipient --> n241
#n115	300 Recipient --> BacteroidetesFlavobacteriiaGramellaspLPB0144
#ProteobacteriaAlphaproteobacteriaRhodomicrobiumvannieliiATCC17100	300 Recipient --> n289
#ProteobacteriaGammaproteobacteriaPseudomonaskoreensisstrainD26	136 Recipient --> ProteobacteriaGammaproteobacteriaPseudomonasfulva12X
#n223	82 Recipient --> n212
#n221	135 Recipient --> ProteobacteriaGammaproteobacteriaXanthomonasvesicatoriaATCC35937strainLMG911plasmidpLMG9112
#ProteobacteriaBetaproteobacteriaBurkholderiacontaminansstrainMS14chromosome3	158 Recipient --> ProteobacteriaBetaproteobacteriaBurkholderiaseminalisstrainFL5410S1D7chromosome3
#n225	118 Recipient --> ProteobacteriaGammaproteobacteriaPseudoxanthomonassuwonensisstrainJ1
#n161	157 Recipient --> n232
#ActinobacteriaCorynebacterialesRhodococcusjostiiRHA1plasmidpRHL3	242 Recipient --> ActinobacteriaCorynebacterialesRhodococcusopacusB4plasmidpROB02DNA
#AKLPeMethanosaetaconciliiGP6	115 Recipient --> n105
#n234	100 Recipient --> n138
#BacteroidetesSphingobacteriiaPedobactercryoconitisstrainPAMC27485	69 Recipient --> BacteroidetesSphingobacteriiaMucilaginibacterspPAMC26640plasmidunnamed
#ProteobacteriaBetaproteobacteriaParaburkholderiasprentiaeWSM5005plasmidpl3WSM5005	256 Recipient --> ProteobacteriaBetaproteobacteriaBurkholderiaxenovoransLB400chromosome3
#n233	146 Recipient --> ProteobacteriaGammaproteobacteriaPseudomonasmendocinaNK01
#n89	229 Recipient --> ActinobacteriaMicrococcalesMicrobacteriumpaludicolastrainCC3
#n88	119 Recipient --> n90
#ProteobacteriaAlphaproteobacteriaCaulobacterspK31plasmidpCAUL02	156 Recipient --> n282
#ProteobacteriaAlphaproteobacteriaFilomicrobiumspWgenomeassemblyW1	102 Recipient --> ProteobacteriaAlphaproteobacteriaAsticcacaulisexcentricusCB48plasmidpASTEX02
#ProteobacteriaBetaproteobacteriaCupriavidusbasilensisstrain4G11chromosomesecondary	172 Recipient --> ProteobacteriaBetaproteobacteriaRoseatelesdepolymeransstrainKCTC42856
#ActinobacteriaMicrococcalesArthrobacterchlorophenolicusA6plasmidpACHL02	184 Recipient --> ActinobacteriaMicrococcalesArthrobacterphenanthrenivoransSphe3plasmidpASPHE302
n16	128 Recipient --> ProteobacteriaAlphaproteobacteriaAsticcacaulisexcentricusCB48plasmidpASTEX02
#ProteobacteriaAlphaproteobacteriaSphingopyxismacrogoltabidastrainEY1plasmid5	235 Recipient --> ProteobacteriaAlphaproteobacteriaBlastomonasspRAC04plasmidpBSY184
#ProteobacteriaGammaproteobacteriaPseudomonaschlororaphisisolate189	208 Recipient --> n248
#ActinobacteriaMicrococcalesFrondihabitansspSR6plasmid3	300 Recipient --> ActinobacteriaMicrococcalesCryobacteriumarcticumstrainPAMC27867plasmidpP278672
#ProteobacteriaBetaproteobacteriaBordetellaholmesiiF627	300 Recipient --> ProteobacteriaBetaproteobacteriaBordetellahinziistrainH568
#n240	110 Recipient --> n254
#ProteobacteriaBetaproteobacteriaBurkholderialatastrainFL7530S1D0chromosome3	300 Recipient --> ProteobacteriaBetaproteobacteriaBurkholderiametallicastrainFL6530S1D7chromosome3
#ProteobacteriaAlphaproteobacteriaSphingomonasspMM1plasmidpISP4	105 Recipient --> n270
#n93	10 Recipient --> n82
#n60	52 Recipient --> ActinobacteriaMicrococcalesBrevibacteriumlinensstrainSMQ1335
#ProteobacteriaAlphaproteobacteriaAsticcacaulisexcentricusCB48plasmidpASTEX02	120 Recipient --> n16
#ProteobacteriaGammaproteobacteriaDyellajiangningensisstrainSBZ312	257 Recipient --> ProteobacteriaBetaproteobacteriaAdvenellakashmirensisWT001plasmidpWTk445
#n159	200 Recipient --> n203
#ActinobacteriaCorynebacterialesGordoniapolyisoprenivoransVH2plasmidp174	158 Recipient --> ActinobacteriaCorynebacterialesGordoniabronchialisDSM43247plasmidpGBRO01
#BacteroidetesCytophagiaDyadobacterfermentansDSM18053	58 Recipient --> n119
#ProteobacteriaBetaproteobacteriaBurkholderiaseminalisstrainFL5410S1D7chromosome3	158 Recipient --> ProteobacteriaBetaproteobacteriaBurkholderiacepaciaATCC25416plasmidpBC25416
#n66	51 Recipient --> ActinobacteriaMicrococcalesBeutenbergiacavernaeDSM12333
#ProteobacteriaGammaproteobacteriaXanthomonasperforansstrainLH3plasmidpLH34	233 Recipient --> ProteobacteriaGammaproteobacteriaXanthomonaseuvesicatoriastrainLMG930plasmidpLMG9304
#ActinobacteriaCorynebacterialesGordoniaterraestrain3612	154 Recipient --> ActinobacteriaCorynebacterialesGordoniapolyisoprenivoransVH2plasmidp174
#n304	300 Recipient --> ChlamydiaeParachlamydialesParachlamydiaacanthamoebaeUV7
#ProteobacteriaGammaproteobacteriaPseudomonasazotoformansstrainS4	133 Recipient --> ProteobacteriaGammaproteobacteriaPseudomonasantarcticastrainPAMC27494plasmidpP274942
#ProteobacteriaAlphaproteobacteriaDefluviimonasalbastraincai42plasmidcai42plasmidC	300 Recipient --> ProteobacteriaAlphaproteobacteriaHoefleaspIMCC20628plasmid
#n124	104 Recipient --> n119
#AcidobacteriaAcidobacterialesTerriglobussaanensisSP1PR4	169 Recipient --> n18
#n252	164 Recipient --> ProteobacteriaGammaproteobacteriaPseudomonasfulva12X
#BacteroidetesSphingobacteriiaPedobacterspPACM27299	136 Recipient --> BacteroidetesSphingobacteriiaPedobacterheparinusDSM2366
#ProteobacteriaGammaproteobacteriaXanthomonasaxonopodispvcitristr306plasmidpXAC64	294 Recipient --> ProteobacteriaGammaproteobacteriaXanthomonasgardneristrainICMP7383plasmidpICMP73833
#ProteobacteriaBetaproteobacteriaMethylovorusglucosetrophusSIP34plasmidpMsip02	197 Recipient --> n196
#ActinobacteriaMicrococcalesSanguibacterkeddieiiDSM10542	160 Recipient --> ActinobacteriaPropionibacterialesAeromicrobiumerythreumstrainAR18
#n5	113 Recipient --> n21
#BacteroidetesFlavobacteriiaChryseobacteriumspIHBB17019plasmidpAR01	103 Recipient --> BacteroidetesSphingobacteriiaSphingobacteriumsp21
#ProteobacteriaDeltaproteobacteriaDesulfovibrioafricanusstrWalvisBay	300 Recipient --> ProteobacteriaOligoflexiaBdellovibriobacteriovorusstrTiberius
#n75	61 Recipient --> n32
#ProteobacteriaDeltaproteobacteriaHaliangiumochraceumDSM14365	187 Recipient --> ArmatimonadetesFimbriimonadiaFimbriimonasginsengisoliGsoil348
#n10	63 Recipient --> ActinobacteriaPropionibacterialesMicrolunatusphosphovorusNM1DNA
#ProteobacteriaAlphaproteobacteriaSphingobiumchlorophenolicumL1plasmidpSPHCH01	105 Recipient --> ProteobacteriaAlphaproteobacteriaSphingobiumbaderistrainDE13plasmidpDE8
#ProteobacteriaBetaproteobacteriaAcidovoraxspJS42plasmidpAOVO02	209 Recipient --> n153
#ProteobacteriaGammaproteobacteriaPseudomonasantarcticastrainPAMC27494plasmidpP274942	80 Recipient --> ProteobacteriaGammaproteobacteriaPseudomonasfluorescensSBW25completegenome
#ProteobacteriaGammaproteobacteriaPseudomonasrhizosphaeraestrainDSM16299	268 Recipient --> n253
#BacteroidetesSphingobacteriiaPedobactersaltansDSM12145	185 Recipient --> BacteroidetesSphingobacteriiaMucilaginibacterspPAMC26640plasmidunnamed
#n303	150 Recipient --> n296
#n264	174 Recipient --> ProteobacteriaAlphaproteobacteriaAltererythrobacterdongtanensisstrainKCTC22672
#n262	144 Recipient --> ProteobacteriaAlphaproteobacteriaAltererythrobacteratlanticusstrain26DY36plasmid
#n263	65 Recipient --> ProteobacteriaAlphaproteobacteriaAltererythrobacteratlanticusstrain26DY36plasmid
#n261	149 Recipient --> n265
#n49	16 Recipient --> n56
#ActinobacteriaPropionibacterialesMicrolunatusphosphovorusNM1DNA	48 Recipient --> n10
#n44	300 Recipient --> ActinobacteriaCorynebacterialesMycobacteriumchubuenseNBB4plasmidpMYCCH02
#ActinobacteriaMicrococcalesBrevibacteriumlinensstrainSMQ1335	155 Recipient --> ActinobacteriaMicrococcalesBrachybacteriumfaeciumDSM4810chromosome
#ActinobacteriaCorynebacterialesNocardiacyriacigeorgicaGUH2chromosomecompletegenome	149 Recipient --> ActinobacteriaCorynebacterialesNocardiasolistrainY48
#n299	144 Recipient --> AKLPeMethanosaetaconciliiGP6
#ProteobacteriaAlphaproteobacteriaParvibaculumlavamentivoransDS1	300 Recipient --> ProteobacteriaAlphaproteobacteriaCaulobacteraceaebacteriumOTSzA272
#ProteobacteriaBetaproteobacteriaBurkholderiapseudomultivoransstrainSUBINT23BP2plasmidpINT23	300 Recipient --> n180
#BacteroidetesFlavobacteriiaFlavobacteriumjohnsoniaestrainGSE09	109 Recipient --> BacteroidetesCytophagiaDyadobacterfermentansDSM18053
#BacteroidetesFlavobacteriiaAequorivitasublithincolaDSM14238	300 Recipient --> n127
#ProteobacteriaGammaproteobacteriaPseudomonascremoricoloratastrainND07	137 Recipient --> ProteobacteriaGammaproteobacteriaPseudomonasparafulvastrainCRS011
#ActinobacteriaCorynebacterialesMycobacteriumspMCSPlasmid1	219 Recipient --> n47
#NitrospiraeNitrospiralesNitrospiramoscoviensisstrainNSPM1	194 Recipient --> n193
#n297	55 Recipient --> ProteobacteriaBetaproteobacteriaMethylovorusglucosetrophusSIP34plasmidpMsip02
#n293	300 Recipient --> n288
#n292	102 Recipient --> ProteobacteriaAlphaproteobacteriaMethyloceanibactercaenitepidiDNA
#n59	179 Recipient --> ActinobacteriaCorynebacterialesMycobacteriumyongonense051390plasmidpMyong2
#n56	12 Recipient --> n49
#ProteobacteriaBetaproteobacteriaAchromobacterdenitrificansstrainUSDAARSUSMARC56712	200 Recipient --> n149
#n53	288 Recipient --> ActinobacteriaCorynebacterialesMycobacteriumkansasiiATCC12478plasmidpMK12478
#n50	276 Recipient --> ActinobacteriaCorynebacterialesMycobacteriumhaemophilumDSM44634strainATCC29548
#n298	300 Recipient --> BacteroidetesChitinophagiaFlavisolibacterspLCS9
#ProteobacteriaGammaproteobacteriaXanthomonassaccharistrainR1plasmid	249 Recipient --> ProteobacteriaGammaproteobacteriaXanthomonastranslucenspvtranslucensDSM18974isolatepeng1genomeassembly
#ProteobacteriaBetaproteobacteriaBurkholderiaxenovoransLB400chromosome3	216 Recipient --> n185
#ActinobacteriaMicrococcalesArthrobacterarilaitensisstrainKLBMP5180plasmidKLBMP5180plasmid	244 Recipient --> ActinobacteriaMicrococcalesArthrobacterspPAMC25486
#ActinobacteriaCorynebacterialesMycobacteriummassiliensestrGO06	162 Recipient --> ActinobacteriaCorynebacterialesMycobacteriumabscessusstrainFLAC046
#ActinobacteriaCorynebacteriumhumireducensNBRC106098DSM45392	253 Recipient --> ActinobacteriaMicrococcalesKytococcussedentariusDSM20547
#ProteobacteriaPolyangiumbrachysporumstrainDSM7029	213 Recipient --> ProteobacteriaBetaproteobacteriaRalstoniaeutrophaH16megaplasmidpHG1
#n199	167 Recipient --> ProteobacteriaBetaproteobacteriaRubrivivaxgelatinosusIL144DNA
#ProteobacteriaGammaproteobacteriaPseudomonasaeruginosagenomeassemblyPAO1OR	155 Recipient --> n239
#ActinobacteriaCorynebacterialesMycobacteriumvaccae95051	300 Recipient --> ActinobacteriaCorynebacterialesMycobacteriumgilvumPYRGCKplasmidpMFLV03
#ActinobacteriaCorynebacterialesMycobacteriumsmegmatisgenomeassemblyNCTC8159	162 Recipient --> n42
#n190	55 Recipient --> n202
#n193	95 Recipient --> NitrospiraeNitrospiralesNitrospiramoscoviensisstrainNSPM1
#ActinobacteriaCorynebacterialesTsukamurellapaurometabolaDSM20162plasmidpTpau01	172 Recipient --> n63
#ActinobacteriaMicrococcalesLeifsoniaxylistrainSE134	100 Recipient --> ActinobacteriaMicrococcalesRathayibactertriticistrainNCPPB1953
#n204	298 Recipient --> ProteobacteriaBetaproteobacteriaCollimonasfungivoransTer331
#n200	74 Recipient --> n179
#n119	85 Recipient --> n124
#n202	50 Recipient --> n229
#n203	15 Recipient --> n232
#BacteroidetesCytophagiaCytophagahutchinsoniiATCC33406	59 Recipient --> n132
#AKLMethanobacteriumpaludis	300 Recipient --> n8
#ActinobacteriaCorynebacterialesMycobacteriumrhodesiaeNBB3	300 Recipient --> ActinobacteriaCorynebacterialesMycobacteriumphleistrainCCUG21000
#ProteobacteriaAlphaproteobacteriaCaulobactersegnisATCC21756	156 Recipient --> ProteobacteriaAlphaproteobacteriaPhenylobacteriumzucineumHLK1plasmid
#FirmicutesClostridiaDesulfosporosinusmeridieiDSM13257	300 Recipient --> FirmicutesClostridiaDesulfosporosinusorientisDSM765
#n198	6 Recipient --> ProteobacteriaDeltaproteobacteriaHaliangiumochraceumDSM14365
#n21	97 Recipient --> n5
#ProteobacteriaGammaproteobacteriaLysobactergummosusstrain3211	227 Recipient --> ProteobacteriaGammaproteobacteriaLysobacterantibioticusstrain76
#BacteroidetesChitinophagiaChitinophagapinensisDSM2588	197 Recipient --> BacteroidetesSphingobacteriiaSphingobacteriumsp21
#n187	151 Recipient --> n179
#ProteobacteriaBetaproteobacteriaBurkholderialatensstrainAU17928plasmidpAU17928	300 Recipient --> ProteobacteriaBetaproteobacteriaBurkholderiadiffusastrainRF2nonBP9chromosome3
#n181	300 Recipient --> n183
#ProteobacteriaGammaproteobacteriaXanthomonasvesicatoriaATCC35937strainLMG911plasmidpLMG9112	149 Recipient --> n221
#n107	130 Recipient --> n109
#ProteobacteriaBetaproteobacteriaPandoraeafaecigallinarumstrainDSM23572plasmidpPF722	251 Recipient --> ProteobacteriaBetaproteobacteriaPandoraeaapistastrainAU2161
#n105	122 Recipient --> AKLPeMethanosaetaconciliiGP6
#n102	9 Recipient --> n101
#n215	83 Recipient --> ProteobacteriaGammaproteobacteriaLuteibacterrhizovicinusstrainLJ96T
#n212	86 Recipient --> n223
#n7	300 Recipient --> AKLPeArchaeoglobussulfaticallidusPM701
