## Supplementary_table_4 for "Evolutionary and Comparative analysis of bacterial Non-Homologous End Joining Repair"

Most_Frequent_Donor	Number_of_reconciliations Most_Frequent_Recipient
#ProteobacteriaAsticcacaulisexcentricusCB48plasmidpASTEX02	63 Recipient --> n394
#ActinobacteriaMycobacteriumphleistrainCCUG21000	66 Recipient --> n207
#n368	78 Recipient --> n418
#AALHalobacteriumhubeiense	300 Recipient --> AALHalogeometricumborinquenseDSM11551
#BacteroidetesDyadobacterfermentansDSM18053	157 Recipient --> n293
#AALHalomicrobiummukohataeiDSM12286	185 Recipient --> AALSalinarchaeumspHarchtBsk1
#AALThermococcuspiezophilus	257 Recipient --> AALThermococcusceler
#n38	106 Recipient --> n51
#AALNatronomonasmoolapensis8811	138 Recipient --> AALHalorientalisspIM1011
#ProteobacteriaAcidovoraxspJS42plasmidpAOVO02	197 Recipient --> ProteobacteriaRamlibactertataouinensisTTB310
#ProteobacteriaBurkholderiacontaminansstrainMS14chromosome3	146 Recipient --> ProteobacteriaBurkholderiametallicastrainFL6530S1D7chromosome3
#ActinobacteriaMycobacteriumsmegmatisgenomeassemblyNCTC8159	153 Recipient --> ActinobacteriaMycobacteriumfortuitumstrainCT6
#ActinobacteriaKytococcussedentariusDSM20547	300 Recipient --> n227
#AALHalopigerxanaduensisSH6	300 Recipient --> AALNatronococcusoccultusSP4
#AALMethanosarcinaspWWM596	300 Recipient --> AALMethanosarcinasiciliaeC2J
#n439	69 Recipient --> ProteobacteriaPelagibacteriumhalotoleransB2plasmidpPHB2
#AcidobacteriaAcidobacteriumcapsulatumATCC51196	63 Recipient --> AcidobacteriaGranulicellamallensisMP5ACTX8
#AALMethanococcoidesburtoniiDSM6242	300 Recipient --> AALMethanohalophilusmahiiDSM5219
#AALMethanocaldococcusspFS40622	174 Recipient --> AALMethanocaldococcusfervensAG86
#ActinobacteriaArthrobacterchlorophenolicusA6plasmidpACHL02	300 Recipient --> ActinobacteriaArthrobactersulfonivoransstrainAr51plasmid
#ProteobacteriaBurkholderiaphenoliruptrixBR3459aplasmidpSYMBR3459	300 Recipient --> ProteobacteriaBurkholderiaxenovoransLB400chromosome3
#ProteobacteriaSphingomonasspMM1plasmidpISP4	300 Recipient --> n320
#n228	104 Recipient --> n259
#n131	39 Recipient --> n114
#n136	200 Recipient --> AALThermococcussibiricusMM739
#AALMethanobacteriumpaludis	76 Recipient --> AALMethanosphaerastadtmanaeDSM3091
#n138	85 Recipient --> AALThermococcusgammatoleransEJ3
#n139	39 Recipient --> n131
#ProteobacteriaAltererythrobacterdongtanensisstrainKCTC22672	155 Recipient --> ProteobacteriaErythrobacterlitoralisstrainDSM8509
#AALThermococcuseurythermalis	290 Recipient --> AALThermococcusspAM4
#AcidobacteriaTerriglobussaanensisSP1PR4	61 Recipient --> ProteobacteriaParvibaculumlavamentivoransDS1
#AcidobacteriaGranulicellamallensisMP5ACTX8	150 Recipient --> ProteobacteriaMethylovorusglucosetrophusSIP34plasmidpMsip02
#AALNitrososphaeraviennensisEN76	156 Recipient --> n10
#FirmicutesClostridiumcellulosigenomeassemblyDG5	281 Recipient --> FirmicutesDesulfosporosinusorientisDSM765
#AALCaldivirgamaquilingensisIC167	232 Recipient --> n148
#AALThermococcuschitonophagus	300 Recipient --> AALPyrococcusabyssiGE5
#ProteobacteriaPseudomonasentomophilastrL48chromosome	300 Recipient --> ProteobacteriaPseudomonasparafulvastrainCRS011
#AALDesulfurococcusamylolyticus1221n	138 Recipient --> AALCaldisphaeralagunensisDSM15908
#AALAcidilobussaccharovorans34515	108 Recipient --> n166
#ProteobacteriaCoxiellaburnetiiRSA493plasmidpQpH1	300 Recipient --> ProteobacteriaBdellovibriobacteriovorusstrTiberius
#AALMethanosarcinahoronobensisHB1JCM15518	65 Recipient --> AALMethanohalophilushalophilus
#n84	8 Recipient --> ProteobacteriaBordetellaholmesiiF627
#n408	60 Recipient --> n369
#ActinobacteriaFrondihabitansspSR6plasmid3	178 Recipient --> ActinobacteriaTsukamurellapaurometabolaDSM20162plasmidpTpau01
#n81	43 Recipient --> AALMethanolobuspsychrophilusR15
#AALMethanococcusaeolicusNankai3	229 Recipient --> n29
#ProteobacteriaRhodomicrobiumvannieliiATCC17100	49 Recipient --> n333
#AALThermococcuspeptonophilus	300 Recipient --> AALThermococcusgorgonarius
#ProteobacteriaBurkholderiagladioliBSR3plasmidbgla4p	300 Recipient --> ProteobacteriaPolyangiumbrachysporumstrainDSM7029
#ProteobacteriaXanthomonasfuscanssubspfuscansstr4834R	279 Recipient --> n386
#AALHalobiformalacisalsiAJ5	151 Recipient --> AALhalophilicarchaeonDL31
#n238	73 Recipient --> AALMethanocellaarvoryzaeMRE50
#ProteobacteriaPseudomonasaeruginosagenomeassemblyPAO1OR	168 Recipient --> n411
#AALMethanocellaarvoryzaeMRE50	163 Recipient --> ProteobacteriaPseudomonaspoaeRE1114
#ActinobacteriaAgromycesaureusstrainAR33	199 Recipient --> ActinobacteriaCryobacteriumarcticumstrainPAMC27867plasmidpP278672
#AALHaloferaxgibbonsii	300 Recipient --> AALHaloferaxvolcaniiDS2
#n403	78 Recipient --> ProteobacteriaPseudomonasbrassicacearumstrainL13612
#n124	97 Recipient --> n114
#ProteobacteriaXanthomonassaccharistrainR1plasmid	300 Recipient --> ProteobacteriaXanthomonasgardneristrainICMP7383plasmidpICMP73833
#AALAcidianushospitalisW1	300 Recipient --> AALMethanosaetaharundinacea6Ac
#ProteobacteriaDefluviimonasalbastraincai42plasmidcai42plasmidC	299 Recipient --> ProteobacteriaMethyloceanibactercaenitepidiDNA
#ProteobacteriaRubrivivaxgelatinosusIL144DNA	123 Recipient --> n365
#ProteobacteriaParvibaculumlavamentivoransDS1	153 Recipient --> ProteobacteriaSorangiumcellulosumSo01572
#ProteobacteriaGeobacterbemidjiensisBem	300 Recipient --> ProteobacteriaGeobacterdaltoniiFRC32
#n17	300 Recipient --> AALCandidatusMicrarchaeotaarchaeonMia14
#BacteroidetesGramellaspLPB0144	277 Recipient --> ArmatimonadetesFimbriimonasginsengisoliGsoil348
#BacteroidetesPedobacterspPACM27299	157 Recipient --> BacteroidetesDyadobacterfermentansDSM18053
#ProteobacteriaLysobactergummosusstrain3211	300 Recipient --> ProteobacteriaLysobacterantibioticusstrain76
#AALThermococcusonnurineusNA1	153 Recipient --> AALPyrococcusyayanosiiCH1
#n416	140 Recipient --> n421
#AALThermococcusparalvinellae	273 Recipient --> AALThermococcusradiotolerans
#BacteroidetesChryseobacteriumspIHBB17019plasmidpAR01	300 Recipient --> n295
#n418	83 Recipient --> n459
#ActinobacteriaAmycolicicoccussubflavusDQS39A1plasmidpAS9A2	156 Recipient --> n219
#AALMethanocaldococcusjannaschiiDSM2661	82 Recipient --> AALMethanocaldococcusspFS40622
#ActinobacteriaMycobacteriumchimaerastrainAH16plasmidunnamed3	154 Recipient --> ActinobacteriaMycobacteriumintracellulareATCC13950
#n249	49 Recipient --> ActinobacteriaLeifsoniaxylistrainSE134
#n455	48 Recipient --> ProteobacteriaRhodomicrobiumvannieliiATCC17100
#n91	165 Recipient --> AALCandidatusKorarchaeumcryptofilumOPF8
#n96	108 Recipient --> n105
#n158	120 Recipient --> n168
#n159	75 Recipient --> n172
#AALMethanocaldococcusvulcaniusM7	209 Recipient --> AALMethanocaldococcusinfernusME
#ActinobacteriaRhodococcusopacusB4plasmidpROB02DNA	245 Recipient --> ActinobacteriaRhodococcusjostiiRHA1plasmidpRHL3
#n329	10 Recipient --> ProteobacteriaRubrivivaxgelatinosusIL144DNA
#n327	101 Recipient --> n369
#n326	18 Recipient --> ProteobacteriaRamlibactertataouinensisTTB310
#AALMethanoculleusmarisnigriJR1	300 Recipient --> n35
#ProteobacteriaPseudomonaskoreensisstrainD26	77 Recipient --> n416
#ActinobacteriaNocardiacyriacigeorgicaGUH2chromosomecompletegenome	207 Recipient --> ActinobacteriaNocardiabrasiliensisATCC700358
#AALMethanospirillumhungateiJF1	300 Recipient --> AALMethanocorpusculumlabreanumZ
#ProteobacteriaHaliangiumochraceumDSM14365	163 Recipient --> AcidobacteriaGranulicellatundricolaMP5ACTX9
#n389	130 Recipient --> n391
#n376	159 Recipient --> ProteobacteriaBordetellahinziistrainH568
#n61	162 Recipient --> n56
#n60	66 Recipient --> n52
#n380	116 Recipient --> n376
#n68	13 Recipient --> MethanosarcinahoronobensisHB1JCM15518
#AALMethanohalobiumevestigatumZ7303	185 Recipient --> AALMethanomethylovoranshollandicaDSM15978
#ProteobacteriaVariovoraxspPAMC28711	112 Recipient --> n370
#ProteobacteriaBurkholderiaphytofirmansPsJNplasmidpBPHYT01	154 Recipient --> ProteobacteriaBurkholderiafungorumstrainATCCBAA463plasmidpBIL
#ProteobacteriaBordetellaspH567	268 Recipient --> ProteobacteriaBordetellabronchialisstrainAU3182
#AALThermosphaeraaggregansDSM11486	268 Recipient --> n161
#n253	2 Recipient --> ActinobacteriaClavibactermichiganensisstrainPF008plasmidpCM2
#AALMethanosarcinathermophilaTM1	150 Recipient --> AALMethanosalsumzhilinaeDSM4017
#n250	71 Recipient --> ActinobacteriaCurtobacteriumspBH211
#n268	44 Recipient --> n267
#ProteobacteriaPelagibacteriumhalotoleransB2plasmidpPHB2	83 Recipient --> n439
#AALMethanocellaconradiiHZ254	141 Recipient --> ProteobacteriaBordetellaholmesiiF627
#ProteobacteriaVariovoraxparadoxusS110chromosome2	197 Recipient --> ProteobacteriaJanthinobacteriumsp12014MBLMicDiv
#ProteobacteriaHerbaspirillumrubrisubalbicansM1	300 Recipient --> ProteobacteriaHerbaspirillumhiltneriN3
#n148	20 Recipient --> AALCaldivirgamaquilingensisIC167
#ActinobacteriaXylanimonascellulosilyticaDSM15894plasmidpXCEL01	253 Recipient --> ActinobacteriaIsoptericoladokdonensisDS3
#n311	54 Recipient --> ProteobacteriaMitsuariasp7plasmid
#ProteobacteriaCupriavidusbasilensisstrain4G11chromosomesecondary	163 Recipient --> ProteobacteriaBordetellapetriistrainDSM12804
#ProteobacteriaPseudoxanthomonassuwonensisstrainJ1	98 Recipient --> ProteobacteriaAdvenellakashmirensisWT001plasmidpWTk445
#ActinobacteriaCurtobacteriumspBH211	213 Recipient --> n250
#NatrialbaceaearchaeonJWNMHA15	300 Recipient --> AALHaloterrigenadaqingensis
#ProteobacteriaCaulobacteraceaebacteriumOTSzA272	143 Recipient --> ProteobacteriaMartelellaendophyticastrainYC6887
#ActinobacteriaLeifsoniaxylistrainSE134	188 Recipient --> ActinobacteriaMicrolunatusphosphovorusNM1DNA
#ActinobacteriaMycobacteriummassiliensestrGO06	232 Recipient --> ActinobacteriaMycobacteriumimmunogenumstrainCCUG47286
#n469	150 Recipient --> n394
#ProteobacteriaBurkholderiadolosaAU0158chromosome3	300 Recipient --> ProteobacteriaBurkholderiaambifariaMC406plasmidpBMC401
#n430	268 Recipient --> ProteobacteriaCroceicoccusnaphthovoransstrainPQ2plasmidp2
#n177	157 Recipient --> n90
#ProteobacteriaPseudomonasbrassicacearumstrainL13612	166 Recipient --> n403
#n173	300 Recipient --> AALThermofilumuzonense
#AALMethanohalophilushalophilus	80 Recipient --> AALMethanosarcinathermophilaTM1
#n267	149 Recipient --> FirmicutesDesulfitobacteriumdichloroeliminansLMGP21439
#n264	183 Recipient --> n263
#ProteobacteriaPseudomonasfulva12X	153 Recipient --> ProteobacteriaPseudomonaschlororaphisisolate189
#ActinobacteriaMycobacteriumchubuenseNBB4plasmidpMYCCH02	138 Recipient --> ActinobacteriaMycobacteriumphleistrainCCUG21000
#AALThermococcuslitoralisDSM5473	189 Recipient --> AALThermococcusbarossii
#ProteobacteriaMassiliaspWG5plasmidunnamed2	158 Recipient --> ProteobacteriaNitrosospirabriensisC128
#ProteobacteriaPandoraeafaecigallinarumstrainDSM23572plasmidpPF722	300 Recipient --> ProteobacteriaPandoraeaapistastrainAU2161
#ProteobacteriaMartelellaendophyticastrainYC6887	157 Recipient --> ProteobacteriaCaulobacteraceaebacteriumOTSzA272
#AALMethanosarcinalacustrisZ7289	300 Recipient --> n79
#IgnicoccushospitalisKIN4I	300 Recipient --> AALThermoproteustenaxKra1
#ActinobacteriaBrevibacteriumlinensstrainSMQ1335	185 Recipient --> AALArchaeoglobusveneficusSNP6
#n287	117 Recipient --> n282
#ProteobacteriaPolaromonasspJS666plasmid2	80 Recipient --> ProteobacteriaMassiliaspWG5plasmidunnamed2
#n283	92 Recipient --> n297
#ProteobacteriaMitsuariasp7plasmid	123 Recipient --> ProteobacteriaBordetellapetriistrainDSM12804
#ProteobacteriaPseudomonasantarcticastrainPAMC27494plasmidpP274942	251 Recipient --> n363
#ActinobacteriaRathayibactertriticistrainNCPPB1953	284 Recipient --> ActinobacteriaSinomonasatrocyaneastrainKCTC3377plasmidpSA01
#ProteobacteriaXanthomonasaxonopodispvcitristr306plasmidpXAC64	300 Recipient --> ProteobacteriaXanthomonasperforansstrainLH3plasmidpLH34
#n442	73 Recipient --> n439
#AALNatrinemapellirubrumDSM15624	188 Recipient --> AALHalostagnicolalarseniiXH48
#ProteobacteriaBurkholderiaterritoriistrainRF8nonBP5chromosome3	300 Recipient --> ProteobacteriaBurkholderiaseminalisstrainFL5410S1D7chromosome3
#AALThermococcusthioreducens	89 Recipient --> AALThermococcusonnurineusNA1
#n371	147 Recipient --> ProteobacteriaHydrogenophagaspPBC
#n163	44 Recipient --> AALAcidilobussaccharovorans34515
#n221	89 Recipient --> ActinobacteriaAmycolicicoccussubflavusDQS39A1plasmidpAS9A2
#n164	148 Recipient --> n158
#ProteobacteriaBurkholderiadiffusastrainRF2nonBP9chromosome3	208 Recipient --> n346
#n166	113 Recipient --> AALAcidilobussaccharovorans34515
#n169	160 Recipient --> n153
#n168	100 Recipient --> n158
#ProteobacteriaDesulfovibrioafricanusstrWalvisBay	54 Recipient --> n277
#n277	43 Recipient --> ProteobacteriaDesulfovibrioafricanusstrWalvisBay
#ProteobacteriaSphingobiumindicumB90AplasmidpSRL3	300 Recipient --> ProteobacteriaSphingobiumspTKSplasmidpTKS
#n441	151 Recipient --> n434
#ProteobacteriaBordetellabronchisepticaMO149completegenome	59 Recipient --> ProteobacteriaXanthomonasvesicatoriaATCC35937strainLMG911plasmidpLMG9112
#AALHalanaeroarchaeumsulfurireducens	106 Recipient --> n37
#FirmicutesDesulfosporosinusmeridieiDSM13257	255 Recipient --> n162
#ActinobacteriaNocardiaseriolaestrainEM150506	201 Recipient --> ActinobacteriaNocardiafarcinicaIFM10152plasmidpNF2DNA
#AALHalodesulfurarchaeumformicicum	300 Recipient --> AALHaloquadratumwalsbyiDSM16790
#BacteroidetesCytophagahutchinsoniiATCC33406	300 Recipient --> BacteroidetesFlavisolibacterspLCS9
#AALMethanosphaerastadtmanaeDSM3091	152 Recipient --> AALMethanobacteriumspMB1
#n59	44 Recipient --> n61
#ActinobacteriaMycobacteriumrhodesiaeNBB3	72 Recipient --> ActinobacteriaMycobacteriumfortuitumstrainCT6
#n52	79 Recipient --> n48
#n182	41 Recipient --> n459
#n459	61 Recipient --> n418
#ProteobacteriaNitrosospiramultiformisATCC25196plasmid3	202 Recipient --> ProteobacteriaCollimonasfungivoransTer331
#ProteobacteriaXanthomonasvesicatoriaATCC35937strainLMG911plasmidpLMG9112	62 Recipient --> n389
#AALThermoproteusuzoniensis76820	95 Recipient --> n177
#AALCandidatusKorarchaeumcryptofilumOPF8	128 Recipient --> n8
#NitrospiraeNitrospiramoscoviensisstrainNSPM1	53 Recipient --> ProteobacteriaAsticcacaulisexcentricusCB48plasmidpASTEX02
#ProteobacteriaPhenylobacteriumzucineumHLK1plasmid	245 Recipient --> AcidobacteriaTerriglobusroseusDSM18391
#n365	115 Recipient --> ProteobacteriaRubrivivaxgelatinosusIL144DNA
#n195	52 Recipient --> AALArchaeoglobusveneficusSNP6
#n196	156 Recipient --> ActinobacteriaBeutenbergiacavernaeDSM12333
#n353	8 Recipient --> ProteobacteriaBurkholderiacenocepaciastrainST32plasmidpBCEN1232
#BacteroidetesFlavobacteriumjohnsoniaestrainGSE09	172 Recipient --> BacteroidetesChitinophagapinensisDSM2588
#n114	97 Recipient --> n124
#n115	140 Recipient --> AALThermococcuspacificus
#AALCandidatusNitrosopumilusadriaticus	300 Recipient --> AALCandidatusNitrosopelagicusbrevis
#n205	30 Recipient --> n238
#n206	134 Recipient --> n213
#n207	6 Recipient --> ActinobacteriaMycobacteriumfortuitumstrainCT6
#n118	95 Recipient --> n100
#n369	60 Recipient --> n408
#ProteobacteriaRalstoniamannitolilyticastrainSN82F48plasmidpRMAN01	300 Recipient --> ProteobacteriaRalstoniasolanacearumPSI07megaplasmidmpPSI07
#ProteobacteriaNovosphingobiumaromaticivoransDSM12444plasmidpNL2	300 Recipient --> ProteobacteriaPorphyrobacterneustonensisstrainDSM9434
#AALNatrinemaspJ72	224 Recipient --> AALNatrialbamagadiiATCC43099
#ProteobacteriaBurkholderiaubonensisstrainMSMB0783chromosome3	258 Recipient --> ProteobacteriaBurkholderiamultivoransstrainDDS15A1chromosome3
#AALThermococcussiculi	157 Recipient --> AALThermococcusprofundus
#n28	212 Recipient --> AALMethanotorrisigneusKol5
#ProteobacteriaCitromicrobiumspJL477	268 Recipient --> ProteobacteriaAltererythrobacteratlanticusstrain26DY36plasmid
#n348	216 Recipient --> ProteobacteriaPseudomonasmendocinaNK01
#ProteobacteriaPseudomonasspA32016	253 Recipient --> ProteobacteriaPseudomonascorrugatastrainRM114
#n27	50 Recipient --> n100
#n215	150 Recipient --> n203
#n25	42 Recipient --> AALMethanocaldococcusbathoardescens
#ProteobacteriaStenotrophomonasrhizophilastrainQLP4	211 Recipient --> ProteobacteriaStenotrophomonasmaltophiliaR5513
#ProteobacteriaBurkholderiapseudomalleiMSHR491chromosomeII	158 Recipient --> n360
#n356	237 Recipient --> n342
#ActinobacteriaMycobacteriumneoaurumVKMAc1815D	160 Recipient --> ActinobacteriaMicrobacteriumchocolatumstrainSIT101plasmid3
#ProteobacteriaPseudomonassyringaepvtomatostrDC3000plasmidpDC3000B	125 Recipient --> ProteobacteriaBurkholderiapseudomalleiMSHR491chromosomeII
#AALSulfolobussolfataricus	178 Recipient --> AALSulfolobusspA20
#BacteroidetesMucilaginibacterspPAMC26640plasmidunnamed	300 Recipient --> BacteroidetesPedobacterheparinusDSM2366
#n8	99 Recipient --> AALCandidatusKorarchaeumcryptofilumOPF8
#n106	300 Recipient --> AALMethanothermobactermarburgensisstrMarburg
#n105	129 Recipient --> n96
#ProteobacteriaLuteibacterrhizovicinusstrainLJ96T	300 Recipient --> n468
#n211	100 Recipient --> ActinobacteriaMycobacteriumspMCSPlasmid1
#n101	300 Recipient --> AALMethanothermusfervidusDSM2088
#n100	155 Recipient --> AALPyrococcushorikoshiiOT3
#n216	202 Recipient --> n222
#AALMethanobacteriumlacus	138 Recipient --> AALMethanobacteriumformicicum
#ProteobacteriaOligotrophacarboxidovoransOM5plasmidpOC167	300 Recipient --> n453
#n212	87 Recipient --> ActinobacteriaRhodococcusequi103Schromosome
#AALFerroglobusplacidusDSM10642	300 Recipient --> AALArchaeoglobussulfaticallidusPM701
#n108	110 Recipient --> n63
