## Supplementary_table_10 for "Evolutionary and Comparative analysis of bacterial Non-Homologous End Joining Repair"

pfam_id	pfam_type	Phyla_containing_NHEJ_proteins_alongwith_this_pfam
PF00708.17	Acylphosphatase	Actinobacteria
PF01331.18	mRNA_capping_enzyme,_catalytic_domain	Acidobacteria,Actinobacteria,Bacteroidetes,Chlamydiae,Cyanobacteria,Firmicutes,Proteobacteria
PF01896.18	DNA_primase_small_subunit	Acidobacteria,Actinobacteria,Bacteroidetes,Firmicutes,Proteobacteria
PF02012.19	BNR/Asp-box_repeat	Firmicutes
PF02706.14	Chain_length_determinant_protein	Proteobacteria
PF03174.12	Chitobiase/beta-hexosaminidase_C-terminal_domain	Firmicutes
PF03633.14	Glycosyl_hydrolase_family_65,_C-terminal_domain	Actinobacteria
PF05406.14	WGR_domain	Proteobacteria,Spirochaetes
PF06580.12	Histidine_kinase	Actinonbacteria
PF06739.10	Beta-propeller_repeat	Spirochaetes
PF06977.10	SdiA-regulated	Spirochaetes
PF07382.10	Histone_H1-like_nucleoprotein_HC2	Actinobacteria,Proteobacteria
PF07498.11	Rho_termination_factor,_N-terminal_domain	Actinobacteria,Proteobacteria
PF07521.11	Zn-dependent_metallo-hydrolase_RNA_specificity_domain	Verrucomicrobia
PF09414.9	RNA_ligase	All
PF09475.9	dot/Icm_secretion_system_protein_(dot_icm_IcmQ)	Spirochaetes
PF13088.5	NR_repeat-like_domain	Firmicutes
PF13817.5	IS66_C-terminal_element	Proteobacteria
PF14810.5	Patch-forming_domain_C2_of_tRNA-guanine_transglycosylase	Firmicutes
PF17509.1	Family_of_unknown_function_(DUF5440)	Firmicutes
